# The dynamic linkage between intact provirus integration sites and the host functional genome property alongside HIV-1 infections associated with antiretroviral therapy

**DOI:** 10.1101/2022.12.02.518849

**Authors:** Heng-Chang Chen

## Abstract

The HIV-1 latent reservoir harboring replication-competent proviruses, is the major barrier in the quest for a HIV-1 infection cure. HIV-1 infection at all stages of disease progression is associated with immune activation and dysfunctional production of proinflammatory soluble factors (cytokines and chemokines) and it is expected that during HIV-1 infection different immune components and immune cells, in turn, participate in immune responses, subsequently activating downstream biological pathways. However, whether HIV-1 infections activate only specific pathways or result in the global activation of functional pathways is presently not fully understood. Therefore, in this work, I used genes targeted by intact proviruses from published datasets to seek enriched immunologic signatures and host biological pathways alongside HIV-1 infections. I observed that different compositions of immune cell types and proinflammatory soluble factors appeared alongside HIV-1 infections associated with antiretroviral therapy based on the over-representation analysis. Moreover, KEGG pathways relevant to “cancer specific type”, “immune system”, “infectious disease viral” and “signal transduction” were frequently enriched in HIV-1-infected individuals subjected to antiretroviral therapy.
