## Supplemental Tables for "The dynamic linkage between intact provirus integration sites and the host functional genome property alongside HIV-1 infections associated with antiretroviral therapy": S1 Table.xlsx

### Sheet: msigdb_C7_cART_untreat
S1 Table. Immunological signature gene sets enriched in HIV-1-infected individuals before ART
ID & Description	GeneRatio	BgRatio	pvalue	p.adjust	qvalue	geneID
GSE16450_IMMATURE_VS_MATURE_NEURON_CELL_LINE_UP	8/111	194/21341	8.28025114893086e-06	0.0188312167910941	0.0180031454949588	84166/64784/89846/9267/1455/9960/5165/378938
GSE9988_ANTI_TREM1_VS_CTRL_TREATED_MONOCYTES_DN	8/111	200/21341	9.96097159010533e-06	0.0188312167910941	0.0180031454949588	10664/64784/4297/89846/9960/9611/51/3454
GSE12003_4D_VS_8D_CULTURE_MIR223_KO_BM_PROGENITOR_DN	7/111	168/21341	2.81274316072357e-05	0.0354499396356527	0.033891087768157	64793/5476/7421/54476/257160/6249/9882
GSE17974_0.5H_VS_72H_IL4_AND_ANTI_IL12_ACT_CD4_TCELL_DN	7/111	196/21341	7.48252862209597e-05	0.0401383302120667	0.0383733142021011	2175/965/84316/5571/342945/5690/23019
GSE21927_SPLENIC_VS_TUMOR_MONOCYTES_FROM_C26GM_TUMOROUS_MICE_BALBC_DN	7/111	198/21341	7.97453392728358e-05	0.0401383302120667	0.0383733142021011	54850/80208/23774/79663/6872/9611/23499
GSE22886_NAIVE_CD8_TCELL_VS_NKCELL_UP	7/111	198/21341	7.97453392728358e-05	0.0401383302120667	0.0383733142021011	1265/104/54476/2926/22955/9882/7326
GSE3982_EOSINOPHIL_VS_BASOPHIL_DN	7/111	198/21341	7.97453392728358e-05	0.0401383302120667	0.0383733142021011	10664/64784/84316/9611/157680/51/6599
GSE13411_SWITCHED_MEMORY_BCELL_VS_PLASMA_CELL_UP	7/111	200/21341	8.49263797134444e-05	0.0401383302120667	0.0383733142021011	55666/8500/1455/79828/80208/51742/11165
A table list, including ID & Description, GeneRatio, BgRatio, p value, adjusted p value, q value, and gene ID of each immunological signature gene sets enriched by employing over-representation analysis with intact provirus-targeted genes retrieved in HIV-1-infected individuals before ART.
