## Supplemental Tables for "The dynamic linkage between intact provirus integration sites and the host functional genome property alongside HIV-1 infections associated with antiretroviral therapy": S2 Table.xlsx

### Sheet: msigdb_C7_cART_short
S2 Table. Immunological signature gene sets enriched in HIV-1-infected individuals subjected to a short period of ART
ID & Description	GeneRatio	BgRatio	pvalue	p.adjust	qvalue	geneID
GSE10325_CD4_TCELL_VS_MYELOID_UP	12/136	199/21355	5.68516236902359e-09	2.32636844140445e-05	1.99100370544647e-05	399665/3707/5775/23059/10055/5295/8631/5588/1606/5900/1540/5578
GSE10325_CD4_TCELL_VS_BCELL_UP	11/136	198/21355	5.85126243955744e-08	8.40273007407041e-05	7.19140889963273e-05	22848/399665/3707/5775/23059/5295/8631/138151/5588/1540/5578
GSE10325_LUPUS_CD4_TCELL_VS_LUPUS_BCELL_UP	11/136	199/21355	6.16035929184048e-08	8.40273007407041e-05	7.19140889963273e-05	399665/3707/5775/23059/9797/5295/8631/5588/1606/1540/5578
GSE24210_CTRL_VS_IL35_TREATED_TCONV_CD4_TCELL_UP	10/136	200/21355	6.33243158797537e-07	0.00064780775144988	0.000554421049820896	23515/246175/399665/2175/84458/7187/5880/3660/3710/9712
GSE27241_WT_VS_RORGT_KO_TH17_POLARIZED_CD4_TCELL_TREATED_WITH_DIGOXIN_UP	9/136	180/21355	2.34889645785587e-06	0.00192233686110924	0.00164521652953399	246175/23139/65125/1387/5925/9918/9520/23499/5578
GSE12366_GC_BCELL_VS_PLASMA_CELL_UP	9/136	197/21355	4.91831908388157e-06	0.00242752821638079	0.00207758048461668	55421/84458/65125/284611/10055/120/5888/259230/7443
GSE32533_WT_VS_MIR17_KO_ACT_CD4_TCELL_DN	9/136	197/21355	4.91831908388157e-06	0.00242752821638079	0.00207758048461668	23476/9851/5925/7170/23527/10905/155038/84181/1315
GSE22886_CD4_TCELL_VS_BCELL_NAIVE_UP	9/136	198/21355	5.12502354074387e-06	0.00242752821638079	0.00207758048461668	399665/3707/65125/5775/10055/5295/51586/5900/5578
GSE45365_WT_VS_IFNAR_KO_CD8A_DC_MCMV_INFECTION_UP	9/136	199/21355	5.33913830582284e-06	0.00242752821638079	0.00207758048461668	23476/22848/1203/50807/138151/51586/23499/10956/7414
GSE22886_NAIVE_CD4_TCELL_VS_MONOCYTE_UP	8/136	197/21355	3.90859198517965e-05	0.00659373817496326	0.00564319774350537	399665/5775/5295/8631/5588/1606/3710/5578
GSE13411_IGM_MEMORY_BCELL_VS_PLASMA_CELL_UP	8/136	198/21355	4.05158523280514e-05	0.00659373817496326	0.00564319774350537	1729/83478/10464/3707/6894/1606/7414/11064
GSE16522_ANTI_CD3CD28_STIM_VS_UNSTIM_NAIVE_CD8_TCELL_DN	8/136	198/21355	4.05158523280514e-05	0.00659373817496326	0.00564319774350537	55852/55690/399665/57690/4627/5933/9918/7443
GSE6259_BCELL_VS_CD8_TCELL_DN	8/136	198/21355	4.05158523280514e-05	0.00659373817496326	0.00564319774350537	84458/84961/284611/9693/1432/10403/54870/7443
GSE10325_LUPUS_CD4_TCELL_VS_LUPUS_MYELOID_UP	8/136	199/21355	4.19892225488777e-05	0.00659373817496326	0.00564319774350537	5533/399665/5775/9797/8631/5588/3710/5578
GSE11961_MARGINAL_ZONE_BCELL_VS_GERMINAL_CENTER_BCELL_DAY40_UP	8/136	199/21355	4.19892225488777e-05	0.00659373817496326	0.00564319774350537	22848/7182/9851/23186/5295/57410/5933/114804
GSE12845_IGD_POS_BLOOD_VS_DARKZONE_GC_TONSIL_BCELL_DN	8/136	199/21355	4.19892225488777e-05	0.00659373817496326	0.00564319774350537	3707/10055/3183/30844/2961/5578/54870/259230
GSE21927_C26GM_VS_4T1_TUMOR_MONOCYTE_BALBC_DN	8/136	199/21355	4.19892225488777e-05	0.00659373817496326	0.00564319774350537	22848/1387/54838/1432/120/23499/1540/10905
GSE22886_NAIVE_CD8_TCELL_VS_MONOCYTE_UP	8/136	199/21355	4.19892225488777e-05	0.00659373817496326	0.00564319774350537	399665/8287/5775/8631/5588/3710/23499/5578
GSE40273_GATA1_KO_VS_WT_TREG_DN	8/136	199/21355	4.19892225488777e-05	0.00659373817496326	0.00564319774350537	10892/55690/5339/120/23527/155038/29123/29761
GSE13411_SWITCHED_MEMORY_BCELL_VS_PLASMA_CELL_UP	8/136	200/21355	4.35070700694057e-05	0.00659373817496326	0.00564319774350537	23515/83478/10464/6894/5295/1606/9712/259230
GSE17721_0.5H_VS_12H_GARDIQUIMOD_BMDC_DN	8/136	200/21355	4.35070700694057e-05	0.00659373817496326	0.00564319774350537	23515/3707/23293/9889/1606/57410/5933/10905
GSE21360_PRIMARY_VS_TERTIARY_MEMORY_CD8_TCELL_UP	8/136	200/21355	4.35070700694057e-05	0.00659373817496326	0.00564319774350537	10464/5339/9797/54838/5295/1432/5880/552900
GSE22601_CD4_SINGLE_POSITIVE_VS_CD8_SINGLE_POSITIVE_THYMOCYTE_DN	8/136	200/21355	4.35070700694057e-05	0.00659373817496326	0.00564319774350537	399665/3707/1606/3660/2885/155038/29123/4700
GSE2770_TGFB_AND_IL4_VS_IL12_TREATED_ACT_CD4_TCELL_6H_UP	8/136	200/21355	4.35070700694057e-05	0.00659373817496326	0.00564319774350537	22848/1520/399665/9797/5588/4627/23198/11064
GSE35685_CD34POS_CD38NEG_VS_CD34POS_CD10NEG_CD62LPOS_BONE_MARROW_UP	8/136	200/21355	4.35070700694057e-05	0.00659373817496326	0.00564319774350537	23476/721/65125/5339/10425/7414/4700/2530
GSE360_CTRL_VS_B_MALAYI_HIGH_DOSE_MAC_DN	8/136	200/21355	4.35070700694057e-05	0.00659373817496326	0.00564319774350537	23476/1203/399665/3707/23186/8904/5933/9520
GSE5589_LPS_VS_LPS_AND_IL10_STIM_IL10_KO_MACROPHAGE_45MIN_DN	8/136	200/21355	4.35070700694057e-05	0.00659373817496326	0.00564319774350537	51807/221477/5880/22806/120/5900/155038/552900
GSE7768_OVA_ALONE_VS_OVA_WITH_MPL_IMMUNIZED_MOUSE_WHOLE_SPLEEN_6H_DN	7/136	164/21355	8.82147950046576e-05	0.0128919621842521	0.0110334820669359	23515/284611/3660/23198/9520/30844/29761
GSE10147_IL3_VS_IL3_AND_HIVP17_STIM_PDC_UP	7/136	166/21355	9.51724368707745e-05	0.0134291590232831	0.0114932376576794	57521/84961/23059/5925/23248/114804/7414
GSE1925_CTRL_VS_IFNG_PRIMED_MACROPHAGE_3H_IFNG_STIM_UP	7/136	174/21355	0.00012762179601773	0.0174076129768183	0.0148981654509118	7182/246175/1520/84961/4627/2961/55291
GSE25677_MPL_VS_R848_STIM_BCELL_DN	7/136	181/21355	0.000162904061164312	0.0197927139052439	0.0169394348826328	1606/3660/4627/120/10403/7170/30844
GSE11057_EFF_MEM_VS_CENT_MEM_CD4_TCELL_DN	7/136	188/21355	0.000205702164169587	0.0197927139052439	0.0169394348826328	5533/57634/50807/55870/10055/9918/23499
GSE21063_CTRL_VS_ANTI_IGM_STIM_BCELL_NFATC1_KO_3H_DN	7/136	188/21355	0.000205702164169587	0.0197927139052439	0.0169394348826328	55852/7182/399665/5295/23198/9727/84181
GSE21063_CTRL_VS_ANTI_IGM_STIM_BCELL_NFATC1_KO_8H_UP	7/136	191/21355	0.000226623752360831	0.0197927139052439	0.0169394348826328	246175/399665/3707/84961/9693/5295/23198
GSE16450_IMMATURE_VS_MATURE_NEURON_CELL_LINE_UP	7/136	195/21355	0.000257155386789761	0.0197927139052439	0.0169394348826328	246175/399665/89846/84961/5295/5588/120
GSE14000_4H_VS_16H_LPS_DC_TRANSLATED_RNA_UP	7/136	196/21355	0.000265283423223851	0.0197927139052439	0.0169394348826328	22848/91942/83478/6894/50807/7187/3064
GSE11057_CD4_CENT_MEM_VS_PBMC_UP	7/136	197/21355	0.000273617015453347	0.0197927139052439	0.0169394348826328	55690/89846/3707/55870/5588/1606/3710
GSE14000_UNSTIM_VS_16H_LPS_DC_TRANSLATED_RNA_UP	7/136	197/21355	0.000273617015453347	0.0197927139052439	0.0169394348826328	22848/6894/50807/5775/7187/138151/7414
GSE40274_CTRL_VS_FOXP3_AND_HELIOS_TRANSDUCED_ACTIVATED_CD4_TCELL_UP	7/136	197/21355	0.000273617015453347	0.0197927139052439	0.0169394348826328	246175/50807/57690/1432/22806/7170/29761
GSE10273_HIGH_VS_LOW_IL7_TREATED_IRF4_8_NULL_PRE_BCELL_DN	7/136	198/21355	0.000282159990018148	0.0197927139052439	0.0169394348826328	7187/57690/1778/3710/29110/10956/4700
GSE22886_NAIVE_TCELL_VS_MONOCYTE_UP	7/136	198/21355	0.000282159990018148	0.0197927139052439	0.0169394348826328	399665/9797/8631/5588/1606/3710/5578
GSE360_L_MAJOR_VS_B_MALAYI_HIGH_DOSE_DC_DN	7/136	198/21355	0.000282159990018148	0.0197927139052439	0.0169394348826328	9851/5925/1778/5933/23198/7414/7443
GSE3982_MAST_CELL_VS_CENT_MEMORY_CD4_TCELL_DN	7/136	198/21355	0.000282159990018148	0.0197927139052439	0.0169394348826328	83478/5775/23059/120/23499/29123/29761
GSE1460_INTRATHYMIC_T_PROGENITOR_VS_CD4_THYMOCYTE_DN	7/136	199/21355	0.000290916215915466	0.0197927139052439	0.0169394348826328	399665/3707/9797/8631/5880/30844/7414
GSE21927_SPLEEN_C57BL6_VS_EL4_TUMOR_BALBC_MONOCYTES_UP	7/136	199/21355	0.000290916215915466	0.0197927139052439	0.0169394348826328	22848/5533/1387/1432/120/23499/10905
GSE22886_NAIVE_TCELL_VS_DC_UP	7/136	199/21355	0.000290916215915466	0.0197927139052439	0.0169394348826328	5533/8631/5588/1606/120/3710/23347
GSE22886_TCELL_VS_BCELL_NAIVE_UP	7/136	199/21355	0.000290916215915466	0.0197927139052439	0.0169394348826328	399665/3707/10055/5588/1606/51586/5578
GSE24671_CTRL_VS_SENDAI_VIRUS_INFECTED_MOUSE_SPLENOCYTES_DN	7/136	199/21355	0.000290916215915466	0.0197927139052439	0.0169394348826328	124245/55690/246175/7187/57690/9693/2530
GSE11961_GERMINAL_CENTER_BCELL_DAY7_VS_PLASMA_CELL_DAY7_UP	7/136	200/21355	0.000299889604624908	0.0197927139052439	0.0169394348826328	399665/8287/3607/5933/29110/30844/5888
GSE11961_MARGINAL_ZONE_BCELL_VS_GERMINAL_CENTER_BCELL_DAY7_DN	7/136	200/21355	0.000299889604624908	0.0197927139052439	0.0169394348826328	55852/54838/9693/57410/5933/29110/5888
GSE12392_WT_VS_IFNB_KO_CD8A_NEG_SPLEEN_DC_DN	7/136	200/21355	0.000299889604624908	0.0197927139052439	0.0169394348826328	1729/246175/65125/5880/5900/84181/11064
GSE15330_WT_VS_IKAROS_KO_HSC_UP	7/136	200/21355	0.000299889604624908	0.0197927139052439	0.0169394348826328	1520/5339/5880/10905/26133/7414/54870
GSE21670_UNTREATED_VS_IL6_TREATED_CD4_TCELL_DN	7/136	200/21355	0.000299889604624908	0.0197927139052439	0.0169394348826328	22848/55690/399665/3707/50807/3710/10956
GSE22886_IGM_MEMORY_BCELL_VS_BM_PLASMA_CELL_UP	7/136	200/21355	0.000299889604624908	0.0197927139052439	0.0169394348826328	23515/83478/84458/1606/22806/120/29761
GSE24671_CTRL_VS_BAKIMULC_INFECTED_MOUSE_SPLENOCYTES_UP	7/136	200/21355	0.000299889604624908	0.0197927139052439	0.0169394348826328	83478/84458/8631/4627/23248/84181/259230
GSE31082_DN_VS_CD8_SP_THYMOCYTE_DN	7/136	200/21355	0.000299889604624908	0.0197927139052439	0.0169394348826328	10892/23515/65125/7187/1387/5880/83891
GSE41867_DAY8_VS_DAY15_LCMV_CLONE13_EFFECTOR_CD8_TCELL_UP	7/136	200/21355	0.000299889604624908	0.0197927139052439	0.0169394348826328	23293/284611/1387/51586/23384/9712/259230
GSE41867_NAIVE_VS_DAY15_LCMV_EFFECTOR_CD8_TCELL_DN	7/136	200/21355	0.000299889604624908	0.0197927139052439	0.0169394348826328	23476/1387/4627/120/84181/9712/259230
GSE41867_NAIVE_VS_DAY6_LCMV_EFFECTOR_CD8_TCELL_DN	7/136	200/21355	0.000299889604624908	0.0197927139052439	0.0169394348826328	23293/55870/4627/1778/51586/5900/84181
GSE42021_CD24HI_TREG_VS_CD24HI_TCONV_THYMUS_DN	7/136	200/21355	0.000299889604624908	0.0197927139052439	0.0169394348826328	22848/51068/51807/399665/10425/2961/7414
GSE43863_NAIVE_VS_MEMORY_LY6C_INT_CXCR5POS_CD4_TCELL_D150_LCMV_UP	7/136	200/21355	0.000299889604624908	0.0197927139052439	0.0169394348826328	5339/57690/5925/3660/4627/120/259230
GSE7852_LN_VS_THYMUS_TCONV_DN	7/136	200/21355	0.000299889604624908	0.0197927139052439	0.0169394348826328	9889/284611/5925/126298/5888/7414/2530
GSE21033_CTRL_VS_POLYIC_STIM_DC_24H_UP	6/136	156/21355	0.000496755070235915	0.0322654245619899	0.0276141039043423	55690/89846/84961/1540/23248/552900
GSE25677_MPL_VS_MPL_AND_R848_STIM_BCELL_UP	6/136	160/21355	0.000567807405789905	0.036304186007692	0.0310706453793259	1520/157378/23186/51586/23347/10403
GSE7219_WT_VS_NIK_NFKB2_KO_DC_DN	6/136	169/21355	0.000756520627964327	0.0476258832250773	0.0407602288135598	246175/5588/1606/120/23499/259230
A table list, including ID & Description, GeneRatio, BgRatio, p value, adjusted p value, q value, and gene ID of each immunological signature gene sets enriched by employing over-representation analysis with intact provirus-targeted genes retrieved in HIV-1-infected individuals subjected to a short period of ART.
