## Supplemental Tables for "The dynamic linkage between intact provirus integration sites and the host functional genome property alongside HIV-1 infections associated with antiretroviral therapy": S4 Table.xlsx

### Sheet: msigdb_C7_EC_long
S4 Table. Immunological signature gene sets enriched in elite controllers
ID & Description	GeneRatio	BgRatio	pvalue	p.adjust	qvalue	geneID
GSE27241_WT_VS_RORGT_KO_TH17_POLARIZED_CD4_TCELL_TREATED_WITH_DIGOXIN_UP	9/88	180/21355	5.66756537123144e-08	0.000175977904776736	0.000151771434783292	171023/1387/23085/9873/55677/22992/58508/4763/23731
GSE40273_GATA1_KO_VS_WT_TREG_DN	9/88	199/21355	1.33846652018643e-07	0.000207796927258944	0.000179213622492331	29123/55114/23370/60468/9742/58508/55690/8675/9202
GSE12845_IGD_NEG_BLOOD_VS_NAIVE_TONSIL_BCELL_DN	8/88	197/21355	1.55590512395492e-06	0.00130262405743418	0.00112344286875585	56894/29123/54934/22992/55671/9135/27340/90338
GSE369_IFNG_KO_VS_WT_LIVER_UP	8/88	199/21355	1.67809862471392e-06	0.00130262405743418	0.00112344286875585	60468/64421/221037/4926/143/10743/8675/23304
NAKAYA_B_CELL_FLUARIX_FLUVIRIN_AGE_18_50YO_7DY_DN	9/88	294/21355	3.46906725712706e-06	0.0021542907666759	0.00185795938992237	29123/60468/64421/9844/4255/4763/5116/23013/63893
NAKAYA_PBMC_FLUARIX_FLUVIRIN_AGE_18_50YO_3DY_DN	10/88	433/21355	1.16658681109179e-05	0.00603708674739999	0.00520666113582018	29123/321/171023/221037/54934/22992/113791/7799/10782/80264
GSE16385_ROSIGLITAZONE_IL4_VS_IFNG_TNF_STIM_MACROPHAGE_UP	7/88	200/21355	1.9025106651071e-05	0.00738411951894693	0.00636840412109534	171023/60468/1387/22992/4753/113791/8675
GSE21670_UNTREATED_VS_IL6_TREATED_CD4_TCELL_DN	7/88	200/21355	1.9025106651071e-05	0.00738411951894693	0.00636840412109534	10807/51466/22992/55690/113791/5910/11329
GSE21033_1H_VS_24H_POLYIC_STIM_DC_UP	6/88	161/21355	5.44273863417715e-05	0.0187774482879112	0.0161945346027447	57514/60468/64421/22853/10743/114804
GSE10147_IL3_VS_IL3_AND_HIVP17_STIM_PDC_UP	6/88	166/21355	6.45108924704909e-05	0.0200306321120874	0.0172753379415714	9742/79932/114804/57521/27327/9690
GSE13738_RESTING_VS_TCR_ACTIVATED_CD4_TCELL_UP	6/88	195/21355	0.000156262584724247	0.0253047469814859	0.0218239770559878	321/58508/113791/11329/90338/59348
GSE11057_NAIVE_CD4_VS_PBMC_CD4_TCELL_UP	6/88	197/21355	0.000165174904625811	0.0253047469814859	0.0218239770559878	23370/171023/51466/113791/23731/55628
GSE16450_CTRL_VS_IFNA_12H_STIM_IMMATURE_NEURON_CELL_LINE_UP	6/88	197/21355	0.000165174904625811	0.0253047469814859	0.0218239770559878	171023/9873/4763/5116/27327/55628
GSE21063_3H_VS_16H_ANTI_IGM_STIM_BCELL_DN	6/88	197/21355	0.000165174904625811	0.0253047469814859	0.0218239770559878	545/1666/23085/79932/4753/9202
GSE13411_IGM_MEMORY_BCELL_VS_PLASMA_CELL_UP	6/88	198/21355	0.000169779392689818	0.0253047469814859	0.0218239770559878	55114/60468/9844/51466/3117/80264
GSE36476_CTRL_VS_TSST_ACT_72H_MEMORY_CD4_TCELL_YOUNG_UP	6/88	198/21355	0.000169779392689818	0.0253047469814859	0.0218239770559878	321/23370/1387/54934/113791/55671
GSE25088_WT_VS_STAT6_KO_MACROPHAGE_IL4_STIM_UP	6/88	199/21355	0.000174484859668102	0.0253047469814859	0.0218239770559878	1387/64421/22992/113791/90338/170960
GSE17301_ACD3_ACD28_VS_ACD3_ACD28_AND_IFNA2_STIM_CD8_TCELL_DN	6/88	200/21355	0.000179292893266567	0.0253047469814859	0.0218239770559878	55114/1387/10807/4753/10782/80345
GSE17301_IFNA2_VS_IFNA2_AND_ACD3_ACD28_STIM_CD8_TCELL_UP	6/88	200/21355	0.000179292893266567	0.0253047469814859	0.0218239770559878	55114/1387/10807/4753/10782/80345
GSE20715_0H_VS_24H_OZONE_LUNG_UP	6/88	200/21355	0.000179292893266567	0.0253047469814859	0.0218239770559878	60468/51466/4542/55690/10743/9202
GSE25123_CTRL_VS_IL4_AND_ROSIGLITAZONE_STIM_MACROPHAGE_UP	6/88	200/21355	0.000179292893266567	0.0253047469814859	0.0218239770559878	23085/51466/2885/4763/113791/55671
GSE5503_MLN_DC_VS_PLN_DC_ACTIVATED_ALLOGENIC_TCELL_DN	6/88	200/21355	0.000179292893266567	0.0253047469814859	0.0218239770559878	171023/60468/1387/7799/114804/27327
A table list, including ID & Description, GeneRatio, BgRatio, p value, adjusted p value, q value, and gene ID of each immunological signature gene sets enriched by employing over-representation analysis with intact provirus-targeted genes retrieved in elite controllers.
