## Supplemental Tables for "The dynamic linkage between intact provirus integration sites and the host functional genome property alongside HIV-1 infections associated with antiretroviral therapy": S6 Table.xlsx

### Sheet: 工作表 1 - msigdb_C7_cART_short_sa
S6 Table. Immunological signature gene sets enriched in HIV-1-infected individuals in a short period of ART (removal of the genes in “immune system”)
ID & Description	GeneRatio	BgRatio	pvalue	p.adjust	qvalue	geneID
GSE10325_CD4_TCELL_VS_MYELOID_UP	11/132	199/21341	4.55279966048154e-08	0.000183022546351358	0.000160354396462855	399665/3707/5775/23059/10055/5295/8631/1606/5900/1540/5578
GSE10325_CD4_TCELL_VS_BCELL_UP	10/132	198/21341	4.4038439259076e-07	0.000618110195628293	0.000541554520704967	22848/399665/3707/5775/23059/5295/8631/138151/1540/5578
GSE10325_LUPUS_CD4_TCELL_VS_LUPUS_BCELL_UP	10/132	199/21341	4.61276265394249e-07	0.000618110195628293	0.000541554520704967	399665/3707/5775/23059/9797/5295/8631/1606/1540/5578
GSE27241_WT_VS_RORGT_KO_TH17_POLARIZED_CD4_TCELL_TREATED_WITH_DIGOXIN_UP	9/132	180/21341	1.84231202666257e-06	0.00185152358679588	0.00162220422137183	246175/23139/65125/1387/5925/9918/9520/23499/5578
GSE12366_GC_BCELL_VS_PLASMA_CELL_UP	9/132	196/21341	3.71081876777089e-06	0.00219887769528977	0.0019265369909504	55421/84458/65125/284611/10055/120/5888/259230/7443
GSE32533_WT_VS_MIR17_KO_ACT_CD4_TCELL_DN	9/132	197/21341	3.86834233803334e-06	0.00219887769528977	0.0019265369909504	23476/9851/5925/7170/23527/10905/155038/84181/1315
GSE22886_CD4_TCELL_VS_BCELL_NAIVE_UP	9/132	198/21341	4.03157843067345e-06	0.00219887769528977	0.0019265369909504	399665/3707/65125/5775/10055/5295/51586/5900/5578
GSE24210_CTRL_VS_IL35_TREATED_TCONV_CD4_TCELL_UP	9/132	200/21341	4.3758760105269e-06	0.00219887769528977	0.0019265369909504	23515/246175/399665/2175/84458/7187/3660/3710/9712
GSE13411_IGM_MEMORY_BCELL_VS_PLASMA_CELL_UP	8/132	198/21341	3.28678300488605e-05	0.00675852780630574	0.00592145431785782	1729/83478/10464/3707/6894/1606/7414/11064
GSE16522_ANTI_CD3CD28_STIM_VS_UNSTIM_NAIVE_CD8_TCELL_DN	8/132	198/21341	3.28678300488605e-05	0.00675852780630574	0.00592145431785782	55852/55690/399665/57690/4627/5933/9918/7443
GSE45365_WT_VS_IFNAR_KO_CD8A_DC_MCMV_INFECTION_UP	8/132	198/21341	3.28678300488605e-05	0.00675852780630574	0.00592145431785782	23476/22848/1203/50807/138151/51586/10956/7414
GSE6259_BCELL_VS_CD8_TCELL_DN	8/132	198/21341	3.28678300488605e-05	0.00675852780630574	0.00592145431785782	84458/84961/284611/9693/1432/10403/54870/7443
GSE11961_MARGINAL_ZONE_BCELL_VS_GERMINAL_CENTER_BCELL_DAY40_UP	8/132	199/21341	3.40685476212976e-05	0.00675852780630574	0.00592145431785782	22848/7182/9851/23186/5295/57410/5933/114804
GSE12845_IGD_POS_BLOOD_VS_DARKZONE_GC_TONSIL_BCELL_DN	8/132	199/21341	3.40685476212976e-05	0.00675852780630574	0.00592145431785782	3707/10055/3183/30844/2961/5578/54870/259230
GSE21927_C26GM_VS_4T1_TUMOR_MONOCYTE_BALBC_DN	8/132	199/21341	3.40685476212976e-05	0.00675852780630574	0.00592145431785782	22848/1387/54838/1432/120/23499/1540/10905
GSE40273_GATA1_KO_VS_WT_TREG_DN	8/132	199/21341	3.40685476212976e-05	0.00675852780630574	0.00592145431785782	10892/55690/5339/120/23527/155038/29123/29761
GSE13411_SWITCHED_MEMORY_BCELL_VS_PLASMA_CELL_UP	8/132	200/21341	3.53057422717464e-05	0.00675852780630574	0.00592145431785782	23515/83478/10464/6894/5295/1606/9712/259230
GSE17721_0.5H_VS_12H_GARDIQUIMOD_BMDC_DN	8/132	200/21341	3.53057422717464e-05	0.00675852780630574	0.00592145431785782	23515/3707/23293/9889/1606/57410/5933/10905
GSE22601_CD4_SINGLE_POSITIVE_VS_CD8_SINGLE_POSITIVE_THYMOCYTE_DN	8/132	200/21341	3.53057422717464e-05	0.00675852780630574	0.00592145431785782	399665/3707/1606/3660/2885/155038/29123/4700
GSE35685_CD34POS_CD38NEG_VS_CD34POS_CD10NEG_CD62LPOS_BONE_MARROW_UP	8/132	200/21341	3.53057422717464e-05	0.00675852780630574	0.00592145431785782	23476/721/65125/5339/10425/7414/4700/2530
GSE360_CTRL_VS_B_MALAYI_HIGH_DOSE_MAC_DN	8/132	200/21341	3.53057422717464e-05	0.00675852780630574	0.00592145431785782	23476/1203/399665/3707/23186/8904/5933/9520
GSE7768_OVA_ALONE_VS_OVA_WITH_MPL_IMMUNIZED_MOUSE_WHOLE_SPLEEN_6H_DN	7/132	164/21341	7.33781319886558e-05	0.0134081859361089	0.0117475229489972	23515/284611/3660/23198/9520/30844/29761
GSE10147_IL3_VS_IL3_AND_HIVP17_STIM_PDC_UP	7/132	166/21341	7.91905499670361e-05	0.013841130907282	0.0121268457752724	57521/84961/23059/5925/23248/114804/7414
GSE25677_MPL_VS_R848_STIM_BCELL_DN	7/132	181/21341	0.000135868767482168	0.0210101412819769	0.0184079425843139	1606/3660/4627/120/10403/7170/30844
GSE21063_CTRL_VS_ANTI_IGM_STIM_BCELL_NFATC1_KO_3H_DN	7/132	188/21341	0.00017175295886615	0.0210101412819769	0.0184079425843139	55852/7182/399665/5295/23198/9727/84181
GSE21063_CTRL_VS_ANTI_IGM_STIM_BCELL_NFATC1_KO_8H_UP	7/132	191/21341	0.000189310764247195	0.0210101412819769	0.0184079425843139	246175/399665/3707/84961/9693/5295/23198
GSE14000_4H_VS_16H_LPS_DC_TRANSLATED_RNA_UP	7/132	196/21341	0.000221779092693158	0.0210101412819769	0.0184079425843139	22848/91942/83478/6894/50807/7187/3064
GSE14000_UNSTIM_VS_16H_LPS_DC_TRANSLATED_RNA_UP	7/132	197/21341	0.000228781906093361	0.0210101412819769	0.0184079425843139	22848/6894/50807/5775/7187/138151/7414
GSE22886_NAIVE_CD4_TCELL_VS_MONOCYTE_UP	7/132	197/21341	0.000228781906093361	0.0210101412819769	0.0184079425843139	399665/5775/5295/8631/1606/3710/5578
GSE40274_CTRL_VS_FOXP3_AND_HELIOS_TRANSDUCED_ACTIVATED_CD4_TCELL_UP	7/132	197/21341	0.000228781906093361	0.0210101412819769	0.0184079425843139	246175/50807/57690/1432/22806/7170/29761
GSE10273_HIGH_VS_LOW_IL7_TREATED_IRF4_8_NULL_PRE_BCELL_DN	7/132	198/21341	0.000235962003121169	0.0210101412819769	0.0184079425843139	7187/57690/1778/3710/29110/10956/4700
GSE24671_CTRL_VS_SENDAI_VIRUS_INFECTED_MOUSE_SPLENOCYTES_DN	7/132	198/21341	0.000235962003121169	0.0210101412819769	0.0184079425843139	124245/55690/246175/7187/57690/9693/2530
GSE360_L_MAJOR_VS_B_MALAYI_HIGH_DOSE_DC_DN	7/132	198/21341	0.000235962003121169	0.0210101412819769	0.0184079425843139	9851/5925/1778/5933/23198/7414/7443
GSE3982_MAST_CELL_VS_CENT_MEMORY_CD4_TCELL_DN	7/132	198/21341	0.000235962003121169	0.0210101412819769	0.0184079425843139	83478/5775/23059/120/23499/29123/29761
GSE22886_IGM_MEMORY_BCELL_VS_BM_PLASMA_CELL_UP	7/132	199/21341	0.000243322702019603	0.0210101412819769	0.0184079425843139	23515/83478/84458/1606/22806/120/29761
GSE22886_NAIVE_CD8_TCELL_VS_MONOCYTE_UP	7/132	199/21341	0.000243322702019603	0.0210101412819769	0.0184079425843139	399665/8287/5775/8631/3710/23499/5578
GSE11961_GERMINAL_CENTER_BCELL_DAY7_VS_PLASMA_CELL_DAY7_UP	7/132	200/21341	0.000250867358590769	0.0210101412819769	0.0184079425843139	399665/8287/3607/5933/29110/30844/5888
GSE11961_MARGINAL_ZONE_BCELL_VS_GERMINAL_CENTER_BCELL_DAY7_DN	7/132	200/21341	0.000250867358590769	0.0210101412819769	0.0184079425843139	55852/54838/9693/57410/5933/29110/5888
GSE21360_PRIMARY_VS_TERTIARY_MEMORY_CD8_TCELL_UP	7/132	200/21341	0.000250867358590769	0.0210101412819769	0.0184079425843139	10464/5339/9797/54838/5295/1432/552900
GSE21670_UNTREATED_VS_IL6_TREATED_CD4_TCELL_DN	7/132	200/21341	0.000250867358590769	0.0210101412819769	0.0184079425843139	22848/55690/399665/3707/50807/3710/10956
GSE24671_CTRL_VS_BAKIMULC_INFECTED_MOUSE_SPLENOCYTES_UP	7/132	200/21341	0.000250867358590769	0.0210101412819769	0.0184079425843139	83478/84458/8631/4627/23248/84181/259230
GSE41867_DAY8_VS_DAY15_LCMV_CLONE13_EFFECTOR_CD8_TCELL_UP	7/132	200/21341	0.000250867358590769	0.0210101412819769	0.0184079425843139	23293/284611/1387/51586/23384/9712/259230
GSE41867_NAIVE_VS_DAY15_LCMV_EFFECTOR_CD8_TCELL_DN	7/132	200/21341	0.000250867358590769	0.0210101412819769	0.0184079425843139	23476/1387/4627/120/84181/9712/259230
GSE41867_NAIVE_VS_DAY6_LCMV_EFFECTOR_CD8_TCELL_DN	7/132	200/21341	0.000250867358590769	0.0210101412819769	0.0184079425843139	23293/55870/4627/1778/51586/5900/84181
GSE42021_CD24HI_TREG_VS_CD24HI_TCONV_THYMUS_DN	7/132	200/21341	0.000250867358590769	0.0210101412819769	0.0184079425843139	22848/51068/51807/399665/10425/2961/7414
GSE43863_NAIVE_VS_MEMORY_LY6C_INT_CXCR5POS_CD4_TCELL_D150_LCMV_UP	7/132	200/21341	0.000250867358590769	0.0210101412819769	0.0184079425843139	5339/57690/5925/3660/4627/120/259230
GSE5589_LPS_VS_LPS_AND_IL10_STIM_IL10_KO_MACROPHAGE_45MIN_DN	7/132	200/21341	0.000250867358590769	0.0210101412819769	0.0184079425843139	51807/221477/22806/120/5900/155038/552900
GSE7852_LN_VS_THYMUS_TCONV_DN	7/132	200/21341	0.000250867358590769	0.0210101412819769	0.0184079425843139	9889/284611/5925/126298/5888/7414/2530
GSE21033_CTRL_VS_POLYIC_STIM_DC_24H_UP	6/132	156/21341	0.000425322479769838	0.0348938034423418	0.0305720519293207	55690/89846/84961/1540/23248/552900
A table list, including ID & Description, GeneRatio, BgRatio, p value, adjusted p value, q value, and gene ID of each immunological signature gene sets enriched by employing over-representation analysis with intact provirus-targeted genes retrieved in HIV-1-infected individuals subjected to a short period of ART. The intact provirus-targeted genes present in the KEGG BRITE classification “immune …
