## Supplemental Tables for "The dynamic linkage between intact provirus integration sites and the host functional genome property alongside HIV-1 infections associated with antiretroviral therapy": S8 Table.xlsx

### Sheet: 工作表 1 - msigdb_C7_cART_short_sa
S8 Table. Immunological signature gene sets enriched in HIV-1-infected individuals in a short period of ART (removal of the genes in “signal transduction”)
ID & Description	GeneRatio	BgRatio	pvalue	p.adjust	qvalue	geneID
GSE10325_CD4_TCELL_VS_BCELL_UP	10/130	198/21341	3.82026909680154e-07	0.000533178789131413	0.000472217391424869	22848/399665/3707/5775/23059/5295/8631/138151/1540/5578
GSE10325_CD4_TCELL_VS_MYELOID_UP	10/130	199/21341	4.00184230021076e-07	0.000533178789131413	0.000472217391424869	399665/3707/5775/23059/10055/5295/8631/1606/1540/5578
GSE10325_LUPUS_CD4_TCELL_VS_LUPUS_BCELL_UP	10/130	199/21341	4.00184230021076e-07	0.000533178789131413	0.000472217391424869	399665/3707/5775/23059/9797/5295/8631/1606/1540/5578
GSE27241_WT_VS_RORGT_KO_TH17_POLARIZED_CD4_TCELL_TREATED_WITH_DIGOXIN_UP	9/130	180/21341	1.6219739989768e-06	0.00162075751847757	0.00143544698909447	246175/23139/65125/1387/5925/9918/9520/23499/5578
GSE32533_WT_VS_MIR17_KO_ACT_CD4_TCELL_DN	9/130	197/21341	3.41054107321531e-06	0.00257072245004938	0.00227679696601821	23476/9851/5925/7170/23527/10905/155038/84181/1315
GSE24210_CTRL_VS_IL35_TREATED_TCONV_CD4_TCELL_UP	9/130	200/21341	3.85897790850544e-06	0.00257072245004938	0.00227679696601821	23515/246175/399665/2175/84458/7187/3660/3710/9712
GSE12366_GC_BCELL_VS_PLASMA_CELL_UP	8/130	196/21341	2.73896594581735e-05	0.00702597650964928	0.00622265620319201	55421/84458/65125/284611/10055/120/5888/7443
GSE13411_IGM_MEMORY_BCELL_VS_PLASMA_CELL_UP	8/130	198/21341	2.94509598619623e-05	0.00702597650964928	0.00622265620319201	1729/83478/10464/3707/6894/1606/7414/11064
GSE16522_ANTI_CD3CD28_STIM_VS_UNSTIM_NAIVE_CD8_TCELL_DN	8/130	198/21341	2.94509598619623e-05	0.00702597650964928	0.00622265620319201	55852/55690/399665/57690/4627/5933/9918/7443
GSE22886_CD4_TCELL_VS_BCELL_NAIVE_UP	8/130	198/21341	2.94509598619623e-05	0.00702597650964928	0.00622265620319201	399665/3707/65125/5775/10055/5295/51586/5578
GSE45365_WT_VS_IFNAR_KO_CD8A_DC_MCMV_INFECTION_UP	8/130	198/21341	2.94509598619623e-05	0.00702597650964928	0.00622265620319201	23476/22848/1203/50807/138151/51586/10956/7414
GSE11961_MARGINAL_ZONE_BCELL_VS_GERMINAL_CENTER_BCELL_DAY40_UP	8/130	199/21341	3.05293588878536e-05	0.00702597650964928	0.00622265620319201	22848/7182/9851/23186/5295/57410/5933/114804
GSE21927_C26GM_VS_4T1_TUMOR_MONOCYTE_BALBC_DN	8/130	199/21341	3.05293588878536e-05	0.00702597650964928	0.00622265620319201	22848/1387/54838/1432/120/23499/1540/10905
GSE40273_GATA1_KO_VS_WT_TREG_DN	8/130	199/21341	3.05293588878536e-05	0.00702597650964928	0.00622265620319201	10892/55690/5339/120/23527/155038/29123/29761
GSE17721_0.5H_VS_12H_GARDIQUIMOD_BMDC_DN	8/130	200/21341	3.16406247619933e-05	0.00702597650964928	0.00622265620319201	23515/3707/23293/9889/1606/57410/5933/10905
GSE22601_CD4_SINGLE_POSITIVE_VS_CD8_SINGLE_POSITIVE_THYMOCYTE_DN	8/130	200/21341	3.16406247619933e-05	0.00702597650964928	0.00622265620319201	399665/3707/1606/3660/2885/155038/29123/4700
GSE35685_CD34POS_CD38NEG_VS_CD34POS_CD10NEG_CD62LPOS_BONE_MARROW_UP	8/130	200/21341	3.16406247619933e-05	0.00702597650964928	0.00622265620319201	23476/721/65125/5339/10425/7414/4700/2530
GSE360_CTRL_VS_B_MALAYI_HIGH_DOSE_MAC_DN	8/130	200/21341	3.16406247619933e-05	0.00702597650964928	0.00622265620319201	23476/1203/399665/3707/23186/8904/5933/9520
GSE7768_OVA_ALONE_VS_OVA_WITH_MPL_IMMUNIZED_MOUSE_WHOLE_SPLEEN_6H_DN	7/130	164/21341	6.66216927190771e-05	0.0140151003051659	0.0124126732750281	23515/284611/3660/23198/9520/30844/29761
GSE10147_IL3_VS_IL3_AND_HIVP17_STIM_PDC_UP	7/130	166/21341	7.19105119154466e-05	0.014371315806302	0.0127281606090341	57521/84961/23059/5925/23248/114804/7414
GSE1925_CTRL_VS_IFNG_PRIMED_MACROPHAGE_3H_IFNG_STIM_UP	7/130	174/21341	9.66124621908815e-05	0.0183885719703311	0.0162861	7182/246175/1520/84961/4627/2961/55291
GSE25677_MPL_VS_R848_STIM_BCELL_DN	7/130	181/21341	0.000123527306416673	0.0222689606409867	0.0197228222839862	1606/3660/4627/120/10403/7170/30844
GSE21063_CTRL_VS_ANTI_IGM_STIM_BCELL_NFATC1_KO_3H_DN	7/130	188/21341	0.000156239837153962	0.0222689606409867	0.0197228222839862	55852/7182/399665/5295/23198/9727/84181
GSE14000_4H_VS_16H_LPS_DC_TRANSLATED_RNA_UP	7/130	196/21341	0.000201877019805725	0.0222689606409867	0.0197228222839862	22848/91942/83478/6894/50807/7187/3064
GSE14000_UNSTIM_VS_16H_LPS_DC_TRANSLATED_RNA_UP	7/130	197/21341	0.000208268107166078	0.0222689606409867	0.0197228222839862	22848/6894/50807/5775/7187/138151/7414
GSE22886_NAIVE_CD4_TCELL_VS_MONOCYTE_UP	7/130	197/21341	0.000208268107166078	0.0222689606409867	0.0197228222839862	399665/5775/5295/8631/1606/3710/5578
GSE40274_CTRL_VS_FOXP3_AND_HELIOS_TRANSDUCED_ACTIVATED_CD4_TCELL_UP	7/130	197/21341	0.000208268107166078	0.0222689606409867	0.0197228222839862	246175/50807/57690/1432/22806/7170/29761
GSE10273_HIGH_VS_LOW_IL7_TREATED_IRF4_8_NULL_PRE_BCELL_DN	7/130	198/21341	0.000214821615182458	0.0222689606409867	0.0197228222839862	7187/57690/1778/3710/29110/10956/4700
GSE360_L_MAJOR_VS_B_MALAYI_HIGH_DOSE_DC_DN	7/130	198/21341	0.000214821615182458	0.0222689606409867	0.0197228222839862	9851/5925/1778/5933/23198/7414/7443
GSE3982_MAST_CELL_VS_CENT_MEMORY_CD4_TCELL_DN	7/130	198/21341	0.000214821615182458	0.0222689606409867	0.0197228222839862	83478/5775/23059/120/23499/29123/29761
GSE6259_BCELL_VS_CD8_TCELL_DN	7/130	198/21341	0.000214821615182458	0.0222689606409867	0.0197228222839862	84458/84961/284611/1432/10403/54870/7443
GSE12845_IGD_POS_BLOOD_VS_DARKZONE_GC_TONSIL_BCELL_DN	7/130	199/21341	0.000221540603693199	0.0222689606409867	0.0197228222839862	3707/10055/3183/30844/2961/5578/54870
GSE22886_IGM_MEMORY_BCELL_VS_BM_PLASMA_CELL_UP	7/130	199/21341	0.000221540603693199	0.0222689606409867	0.0197228222839862	23515/83478/84458/1606/22806/120/29761
GSE22886_NAIVE_CD8_TCELL_VS_MONOCYTE_UP	7/130	199/21341	0.000221540603693199	0.0222689606409867	0.0197228222839862	399665/8287/5775/8631/3710/23499/5578
GSE11961_GERMINAL_CENTER_BCELL_DAY7_VS_PLASMA_CELL_DAY7_UP	7/130	200/21341	0.000228428167695886	0.0222689606409867	0.0197228222839862	399665/8287/3607/5933/29110/30844/5888
GSE13411_SWITCHED_MEMORY_BCELL_VS_PLASMA_CELL_UP	7/130	200/21341	0.000228428167695886	0.0222689606409867	0.0197228222839862	23515/83478/10464/6894/5295/1606/9712
GSE21360_PRIMARY_VS_TERTIARY_MEMORY_CD8_TCELL_UP	7/130	200/21341	0.000228428167695886	0.0222689606409867	0.0197228222839862	10464/5339/9797/54838/5295/1432/552900
GSE21670_UNTREATED_VS_IL6_TREATED_CD4_TCELL_DN	7/130	200/21341	0.000228428167695886	0.0222689606409867	0.0197228222839862	22848/55690/399665/3707/50807/3710/10956
GSE2770_TGFB_AND_IL4_VS_IL12_TREATED_ACT_CD4_TCELL_6H_UP	7/130	200/21341	0.000228428167695886	0.0222689606409867	0.0197228222839862	22848/1520/399665/9797/4627/23198/11064
GSE42021_CD24HI_TREG_VS_CD24HI_TCONV_THYMUS_DN	7/130	200/21341	0.000228428167695886	0.0222689606409867	0.0197228222839862	22848/51068/51807/399665/10425/2961/7414
GSE7852_LN_VS_THYMUS_TCONV_DN	7/130	200/21341	0.000228428167695886	0.0222689606409867	0.0197228222839862	9889/284611/5925/126298/5888/7414/2530
GSE21033_CTRL_VS_POLYIC_STIM_DC_24H_UP	6/130	156/21341	0.000392049464979868	0.0373100407505841	0.0330441691911603	55690/89846/84961/1540/23248/552900
GSE25677_MPL_VS_MPL_AND_R848_STIM_BCELL_UP	6/130	160/21341	0.000448540651158407	0.041693418201864	0.0369263698860642	1520/157378/23186/51586/23347/10403
A table list, including ID & Description, GeneRatio, BgRatio, p value, adjusted p value, q value, and gene ID of each immunological signature gene sets enriched by employing over-representation analysis with intact provirus-targeted genes retrieved in HIV-1-infected individuals subjected to a short period of ART. The intact provirus-targeted genes present in the KEGG BRITE classification “signal …
