## Supplemental Tables for "The dynamic linkage between intact provirus integration sites and the host functional genome property alongside HIV-1 infections associated with antiretroviral therapy": S9 Table.xlsx

### Sheet: 工作表 1 - msigdb_C7_cART_long_san
S9 Table. Immunological signature gene sets enriched in HIV-1-infected individuals in a long period of ART (removal of the genes in “cancer specific types”)
ID & Description	GeneRatio	BgRatio	pvalue	p.adjust	qvalue	geneID
GSE38696_LIGHT_ZONE_VS_DARK_ZONE_BCELL_UP	10/163	184/21341	1.56665578783239e-06	0.0039945200368225	0.00362988109824784	26207/549/55187/5305/23365/23077/8065/51735/7409/84186
GSE11057_EFF_MEM_VS_CENT_MEM_CD4_TCELL_DN	10/163	188/21341	1.90275929122503e-06	0.0039945200368225	0.00362988109824784	4363/10144/753/5533/26036/55870/9736/23077/22866/10055
GSE13411_NAIVE_BCELL_VS_PLASMA_CELL_UP	10/163	196/21341	2.76756584537356e-06	0.0039945200368225	0.00362988109824784	11165/5976/60468/9466/976/64421/23064/23355/54856/1911
GSE11057_NAIVE_VS_MEMORY_CD4_TCELL_DN	9/163	198/21341	2.22001395524486e-05	0.00946060239178161	0.0085969932516056	4967/23406/255231/8826/8832/196/4026/3560/10788
GSE11057_NAIVE_VS_CENT_MEMORY_CD4_TCELL_DN	9/163	199/21341	2.31015440954872e-05	0.00946060239178161	0.0085969932516056	4967/4363/23406/8826/8832/196/9693/4026/10788
GSE12845_IGD_POS_BLOOD_VS_NAIVE_TONSIL_BCELL_DN	9/163	199/21341	2.31015440954872e-05	0.00946060239178161	0.0085969932516056	22992/65117/4026/9962/23112/976/8672/9698/23013
GSE20198_UNTREATED_VS_IL12_IL18_TREATED_ACT_CD4_TCELL_UP	9/163	199/21341	2.31015440954872e-05	0.00946060239178161	0.0085969932516056	55972/26065/146691/5533/10992/9274/5094/55683/7798
GSE21546_WT_VS_SAP1A_KO_AND_ELK1_KO_DP_THYMOCYTES_DN	9/163	200/21341	2.40338628890526e-05	0.00946060239178161	0.0085969932516056	26207/26065/23048/60468/54165/10129/1911/7798/65979
GSE2770_UNTREATED_VS_IL12_TREATED_ACT_CD4_TCELL_2H_UP	9/163	200/21341	2.40338628890526e-05	0.00946060239178161	0.0085969932516056	8826/7009/4215/9693/23214/10788/10129/23604/6873
GSE360_DC_VS_MAC_L_DONOVANI_DN	9/163	200/21341	2.40338628890526e-05	0.00946060239178161	0.0085969932516056	7009/23443/6613/3683/10788/6197/8065/7409/55818
GSE37532_WT_VS_PPARG_KO_LN_TCONV_UP	9/163	200/21341	2.40338628890526e-05	0.00946060239178161	0.0085969932516056	57690/65117/55187/60468/7745/5305/9466/9736/51735
GSE15330_HSC_VS_MEGAKARYOCYTE_ERYTHROID_PROGENITOR_UP	8/163	162/21341	3.55677115615734e-05	0.0128340159218011	0.011662465422558	4215/146691/60468/9466/50852/84937/51735/9402
GSE15330_LYMPHOID_MULTIPOTENT_VS_MEGAKARYOCYTE_ERYTHROID_PROGENITOR_IKAROS_KO_UP	8/163	166/21341	4.23149302563701e-05	0.0140941267700064	0.0128075473116042	57690/4215/146691/60468/9466/50852/84937/51735
GSE7768_OVA_ALONE_VS_OVA_WITH_LPS_IMMUNIZED_MOUSE_WHOLE_SPLEEN_6H_DN	8/163	170/21341	5.00987415721691e-05	0.0154948250719637	0.0140803831576517	255231/4795/59269/196/9693/23102/10767/117584
GSE27896_HDAC6_KO_VS_WT_TREG_UP	8/163	176/21341	6.39878830125853e-05	0.0177221953998438	0.016104428444054	7818/23303/6767/9466/23064/9698/22870/7409
GSE25677_MPL_VS_R848_STIM_BCELL_DN	8/163	181/21341	7.78815507283923e-05	0.0177221953998438	0.016104428444054	1786/8826/10163/50650/60468/10129/6197/9402
GSE26488_CTRL_VS_PEPTIDE_INJECTION_OT2_THYMOCYTE_DN	8/163	183/21341	8.40986883777087e-05	0.0177221953998438	0.016104428444054	8826/54899/10163/8289/50650/60468/10129/51735
GSE27291_0H_VS_7D_STIM_GAMMADELTA_TCELL_DN	8/163	190/21341	0.000109193917653002	0.0177221953998438	0.016104428444054	10048/29035/3683/405/5305/51460/79745/29123
NAKAYA_PBMC_FLUARIX_FLUVIRIN_AGE_18_50YO_CORRELATED_WITH_HAI_28DY_RESPONSE_AT_3DY_NEGATIVE	11/163	364/21341	0.00011629944135506	0.0177221953998438	0.016104428444054	10163/65117/378938/60468/50852/56204/54856/5094/114799/51735/55818
GSE26030_TH1_VS_TH17_DAY5_POST_POLARIZATION_DN	8/163	197/21341	0.000140189559173126	0.0177221953998438	0.016104428444054	4363/23406/59269/9962/3683/5305/976/92181
GSE24671_CTRL_VS_SENDAI_VIRUS_INFECTED_MOUSE_SPLENOCYTES_DN	8/163	198/21341	0.000145157534736102	0.0177221953998438	0.016104428444054	57690/26207/9693/55187/3683/10788/8672/2035
GSE14350_TREG_VS_TEFF_UP	8/163	199/21341	0.000150269827537803	0.0177221953998438	0.016104428444054	57153/9466/26036/29123/55870/9698/50852/51735
GSE21927_C26GM_VS_4T1_TUMOR_MONOCYTE_BALBC_DN	8/163	199/21341	0.000150269827537803	0.0177221953998438	0.016104428444054	26207/283450/10163/54878/1739/2035/1911/1871
GSE26495_NAIVE_VS_PD1LOW_CD8_TCELL_DN	8/163	199/21341	0.000150269827537803	0.0177221953998438	0.016104428444054	255231/4026/3560/3683/4277/8742/8672/6645
GSE45739_UNSTIM_VS_ACD3_ACD28_STIM_WT_CD4_TCELL_DN	8/163	199/21341	0.000150269827537803	0.0177221953998438	0.016104428444054	8826/26207/3560/3683/54815/5305/8672/1871
GSE5542_UNTREATED_VS_IFNA_TREATED_EPITHELIAL_CELLS_6H_UP	8/163	199/21341	0.000150269827537803	0.0177221953998438	0.016104428444054	4967/23406/8826/3560/57649/7798/283989/1822
GSE6092_UNSTIM_VS_IFNG_STIM_ENDOTHELIAL_CELL_DN	8/163	199/21341	0.000150269827537803	0.0177221953998438	0.016104428444054	26207/1060/8832/50650/60468/23112/26036/2035
GSE8685_IL2_STARVED_VS_IL2_ACT_IL2_STARVED_CD4_TCELL_UP	8/163	199/21341	0.000150269827537803	0.0177221953998438	0.016104428444054	753/23214/5533/50650/6891/1739/114799/51735
GSE9037_CTRL_VS_LPS_4H_STIM_BMDM_DN	8/163	199/21341	0.000150269827537803	0.0177221953998438	0.016104428444054	29035/5533/3683/51460/29123/6891/7251/7982
GSE11961_FOLLICULAR_BCELL_VS_GERMINAL_CENTER_BCELL_DAY40_UP	8/163	200/21341	0.000155529659398168	0.0177221953998438	0.016104428444054	8826/26207/976/79745/55870/10129/6645/23163
GSE13411_SWITCHED_MEMORY_BCELL_VS_PLASMA_CELL_UP	8/163	200/21341	0.000155529659398168	0.0177221953998438	0.016104428444054	11165/26065/55187/64421/6197/57711/51735/55818
GSE16450_IMMATURE_VS_MATURE_NEURON_CELL_LINE_12H_IFNA_STIM_UP	8/163	200/21341	0.000155529659398168	0.0177221953998438	0.016104428444054	29035/4215/8832/9693/976/55870/9267/51735
GSE17186_NAIVE_VS_CD21HIGH_TRANSITIONAL_BCELL_DN	8/163	200/21341	0.000155529659398168	0.0177221953998438	0.016104428444054	1786/196/23443/55236/51460/92181/7798/1871
GSE24026_PD1_LIGATION_VS_CTRL_IN_ACT_TCELL_LINE_DN	8/163	200/21341	0.000155529659398168	0.0177221953998438	0.016104428444054	6929/23214/65117/54815/54878/55683/22870/55818
GSE27786_ERYTHROBLAST_VS_MONO_MAC_DN	8/163	200/21341	0.000155529659398168	0.0177221953998438	0.016104428444054	11165/9851/50650/64421/6197/56204/84937/23077
GSE29618_PRE_VS_DAY7_POST_TIV_FLU_VACCINE_PDC_DN	8/163	200/21341	0.000155529659398168	0.0177221953998438	0.016104428444054	23476/4967/4026/23048/54815/10767/54856/23077
GSE29949_MICROGLIA_BRAIN_VS_MONOCYTE_BONE_MARROW_DN	8/163	200/21341	0.000155529659398168	0.0177221953998438	0.016104428444054	1786/1060/55187/976/10129/23355/9736/23163
GSE32986_UNSTIM_VS_CURDLAN_LOWDOSE_STIM_DC_DN	8/163	200/21341	0.000155529659398168	0.0177221953998438	0.016104428444054	23406/255231/8832/23102/3683/6645/23365/1871
GSE11386_NAIVE_VS_MEMORY_BCELL_DN	7/163	159/21341	0.000224990244681258	0.0249796861402525	0.0226994206374775	64324/60468/55870/8672/23077/7982/84186
GSE7348_UNSTIM_VS_TOLERIZED_AND_LPS_STIM_MACROPHAGE_UP	7/163	162/21341	0.000252237336514909	0.0273046916777389	0.0248121885234929	57690/23303/23048/64324/51460/79613/64783
GSE37563_WT_VS_CTLA4_KO_CD4_TCELL_D4_POST_IMMUNIZATION_UP	7/163	165/21341	0.000282081227953629	0.0297905296838833	0.0270711073194009	727957/10479/146691/23064/22866/51735/9402
GSE15330_HSC_VS_MEGAKARYOCYTE_ERYTHROID_PROGENITOR_DN	7/163	168/21341	0.00031470084186572	0.0320687036093405	0.0291413186074425	4215/146691/60468/50852/84937/23077/51735
NAKAYA_MONOCYTE_FLUMIST_AGE_18_50YO_7DY_UP	12/163	478/21341	0.000318465185958809	0.0320687036093405	0.0291413186074425	55972/6929/22992/10144/79956/283450/9466/54878/23064/4700/1739/23163
GSE6092_IFNG_VS_IFNG_AND_B_BURGDORFERI_INF_ENDOTHELIAL_CELL_UP	7/163	180/21341	0.000476765893861551	0.0343606963315571	0.0312240872462283	23303/8832/5305/23112/10129/8672/56204
ANDERSON_BLOOD_CN54GP140_ADJUVANTED_WITH_GLA_AF_AGE_18_45YO_1DY_DN	5/163	85/21341	0.00049003419077815	0.0343606963315571	0.0312240872462283	5976/54878/10992/23355/23013
GSE21063_CTRL_VS_ANTI_IGM_STIM_BCELL_NFATC1_KO_3H_DN	7/163	188/21341	0.000617587606959173	0.0343606963315571	0.0312240872462283	283450/57494/55187/148867/79745/56204/7798
GSE16755_CTRL_VS_IFNA_TREATED_MAC_UP	7/163	195/21341	0.000766248962227731	0.0343606963315571	0.0312240872462283	1786/10144/23214/23355/2035/114799/55818
GSE20484_MCSG_VS_CXCL4_MONOCYTE_DERIVED_MACROPHAGE_DN	7/163	195/21341	0.000766248962227731	0.0343606963315571	0.0312240872462283	5305/64421/26036/54165/23064/117584/23365
GSE34205_RSV_VS_FLU_INF_INFANT_PBMC_DN	7/163	195/21341	0.000766248962227731	0.0343606963315571	0.0312240872462283	7009/8832/128710/3683/23064/283989/219988
GSE13738_RESTING_VS_BYSTANDER_ACTIVATED_CD4_TCELL_DN	7/163	198/21341	0.000838037064905121	0.0343606963315571	0.0312240872462283	10048/753/4026/3560/976/8742/4700
GSE13738_TCR_VS_BYSTANDER_ACTIVATED_CD4_TCELL_DN	7/163	198/21341	0.000838037064905121	0.0343606963315571	0.0312240872462283	10144/196/57494/9267/23365/55683/23013
GSE1460_INTRATHYMIC_T_PROGENITOR_VS_THYMIC_STROMAL_CELL_UP	7/163	198/21341	0.000838037064905121	0.0343606963315571	0.0312240872462283	7818/284001/59269/54878/64421/50852/23077
GSE22342_CD11C_HIGH_VS_LOW_DECIDUAL_MACROPHAGES_UP	7/163	198/21341	0.000838037064905121	0.0343606963315571	0.0312240872462283	11165/3077/23102/3683/202052/8672/9267
GSE22886_CD4_TCELL_VS_BCELL_NAIVE_UP	7/163	198/21341	0.000838037064905121	0.0343606963315571	0.0312240872462283	26207/3683/9466/976/10788/50852/10055
GSE25087_TREG_VS_TCONV_FETUS_UP	7/163	198/21341	0.000838037064905121	0.0343606963315571	0.0312240872462283	10144/196/7813/3560/23048/3683/10055
GSE29618_PRE_VS_DAY7_POST_TIV_FLU_VACCINE_MONOCYTE_UP	7/163	198/21341	0.000838037064905121	0.0343606963315571	0.0312240872462283	8705/9851/1060/728621/79058/2035/54856
GSE37301_LYMPHOID_PRIMED_MPP_VS_GRAN_MONO_PROGENITOR_DN	7/163	198/21341	0.000838037064905121	0.0343606963315571	0.0312240872462283	1786/6613/23112/54878/79058/1911/1871
GSE45365_NK_CELL_VS_CD8_TCELL_MCMV_INFECTION_UP	7/163	198/21341	0.000838037064905121	0.0343606963315571	0.0312240872462283	1786/10479/4026/50650/9466/10788/8672
GSE4984_LPS_VS_VEHICLE_CTRL_TREATED_DC_DN	7/163	198/21341	0.000838037064905121	0.0343606963315571	0.0312240872462283	4967/23406/8826/7009/23102/148867/10788
GSE5542_UNTREATED_VS_IFNG_TREATED_EPITHELIAL_CELLS_24H_UP	7/163	198/21341	0.000838037064905121	0.0343606963315571	0.0312240872462283	4967/8826/3560/6645/23365/7798/283989
GSE10325_LUPUS_CD4_TCELL_VS_LUPUS_MYELOID_UP	7/163	199/21341	0.000863111912100805	0.0343606963315571	0.0312240872462283	6767/3560/5533/60468/1911/51735/9402
GSE12392_IFNAR_KO_VS_IFNB_KO_CD8_NEG_SPLEEN_DC_UP	7/163	199/21341	0.000863111912100805	0.0343606963315571	0.0312240872462283	1786/65117/5533/29123/9267/51735/55818
GSE15330_LYMPHOID_MULTIPOTENT_VS_GRANULOCYTE_MONOCYTE_PROGENITOR_UP	7/163	199/21341	0.000863111912100805	0.0343606963315571	0.0312240872462283	79956/23048/5305/54878/976/10096/51735
GSE22886_NAIVE_CD4_TCELL_VS_12H_ACT_TH1_UP	7/163	199/21341	0.000863111912100805	0.0343606963315571	0.0312240872462283	26065/23048/55187/23064/23355/1911/23077
GSE22886_NAIVE_CD4_TCELL_VS_12H_ACT_TH2_UP	7/163	199/21341	0.000863111912100805	0.0343606963315571	0.0312240872462283	55187/1739/27296/9736/5094/1911/23077
GSE22886_TCELL_VS_BCELL_NAIVE_UP	7/163	199/21341	0.000863111912100805	0.0343606963315571	0.0312240872462283	26207/3683/9466/976/9274/22870/10055
GSE23505_UNTREATED_VS_4DAY_IL6_IL1_TGFB_TREATED_CD4_TCELL_UP	7/163	199/21341	0.000863111912100805	0.0343606963315571	0.0312240872462283	255231/59269/1954/50650/10767/9736/84937
GSE37416_0H_VS_12H_F_TULARENSIS_LVS_NEUTROPHIL_DN	7/163	199/21341	0.000863111912100805	0.0343606963315571	0.0312240872462283	23476/57494/1911/55683/51735/128866/219988
GSE3982_MEMORY_CD4_TCELL_VS_BCELL_UP	7/163	199/21341	0.000863111912100805	0.0343606963315571	0.0312240872462283	1786/3560/54878/976/10129/50852/9402
GSE40068_BCL6_POS_VS_NEG_CXCR5_POS_TFH_DN	7/163	199/21341	0.000863111912100805	0.0343606963315571	0.0312240872462283	753/9693/9466/84937/114799/51735/1822
GSE40273_EOS_KO_VS_WT_TREG_DN	7/163	199/21341	0.000863111912100805	0.0343606963315571	0.0312240872462283	57153/55972/57690/26207/60468/54165/23163
GSE40273_GATA1_KO_VS_WT_TREG_DN	7/163	199/21341	0.000863111912100805	0.0343606963315571	0.0312240872462283	196/4026/60468/9466/54165/29123/9267
GSE40666_UNTREATED_VS_IFNA_STIM_STAT4_KO_EFFECTOR_CD8_TCELL_90MIN_DN	7/163	199/21341	0.000863111912100805	0.0343606963315571	0.0312240872462283	57690/60468/8672/9698/79613/22866/9402
GSE7460_WT_VS_FOXP3_HET_ACT_WITH_TGFB_TCONV_UP	7/163	199/21341	0.000863111912100805	0.0343606963315571	0.0312240872462283	26207/283450/50650/976/148867/1739/50852
GSE14308_TH17_VS_NATURAL_TREG_DN	7/163	200/21341	0.000888775517121106	0.0343606963315571	0.0312240872462283	4967/57521/79956/146691/23355/23077/114799
GSE16385_MONOCYTE_VS_12H_IL4_TREATED_MACROPHAGE_DN	7/163	200/21341	0.000888775517121106	0.0343606963315571	0.0312240872462283	23406/4795/8289/549/9466/9267/55683
GSE17186_NAIVE_VS_CD21LOW_TRANSITIONAL_BCELL_DN	7/163	200/21341	0.000888775517121106	0.0343606963315571	0.0312240872462283	57153/55972/6223/3560/728621/23064/9267
GSE17301_CTRL_VS_48H_ACD3_ACD28_IFNA5_STIM_CD8_TCELL_UP	7/163	200/21341	0.000888775517121106	0.0343606963315571	0.0312240872462283	10048/8289/1954/50650/5305/23112/51735
GSE17721_CTRL_VS_CPG_24H_BMDC_UP	7/163	200/21341	0.000888775517121106	0.0343606963315571	0.0312240872462283	8832/7813/202052/55870/9267/2035/375748
GSE17721_LPS_VS_POLYIC_16H_BMDC_DN	7/163	200/21341	0.000888775517121106	0.0343606963315571	0.0312240872462283	57153/7009/23214/3560/817/10096/1871
GSE17721_PAM3CSK4_VS_GADIQUIMOD_6H_BMDC_UP	7/163	200/21341	0.000888775517121106	0.0343606963315571	0.0312240872462283	255231/5976/7813/9962/976/26036/1739
GSE17721_PAM3CSK4_VS_GADIQUIMOD_8H_BMDC_DN	7/163	200/21341	0.000888775517121106	0.0343606963315571	0.0312240872462283	10048/4795/8832/23214/54815/117584/128866
GSE18893_CTRL_VS_TNF_TREATED_TREG_2H_DN	7/163	200/21341	0.000888775517121106	0.0343606963315571	0.0312240872462283	10048/29035/727957/54899/26065/976/871
GSE20715_WT_VS_TLR4_KO_LUNG_UP	7/163	200/21341	0.000888775517121106	0.0343606963315571	0.0312240872462283	6767/4026/54815/976/54165/871/51735
GSE21670_TGFB_VS_IL6_TREATED_STAT3_KO_CD4_TCELL_DN	7/163	200/21341	0.000888775517121106	0.0343606963315571	0.0312240872462283	26207/4215/8832/9466/976/9267/23077
GSE21670_UNTREATED_VS_IL6_TREATED_CD4_TCELL_DN	7/163	200/21341	0.000888775517121106	0.0343606963315571	0.0312240872462283	22992/26207/8289/55187/54815/5305/23112
GSE24142_ADULT_VS_FETAL_DN3_THYMOCYTE_UP	7/163	200/21341	0.000888775517121106	0.0343606963315571	0.0312240872462283	26207/8832/5305/9466/50852/51735/7982
GSE24142_ADULT_VS_FETAL_EARLY_THYMIC_PROGENITOR_UP	7/163	200/21341	0.000888775517121106	0.0343606963315571	0.0312240872462283	6337/26207/4026/5305/9466/9267/54856
GSE24210_CTRL_VS_IL35_TREATED_TCONV_CD4_TCELL_UP	7/163	200/21341	0.000888775517121106	0.0343606963315571	0.0312240872462283	57153/4215/54899/4026/10129/9267/55818
GSE24210_RESTING_TREG_VS_TCONV_UP	7/163	200/21341	0.000888775517121106	0.0343606963315571	0.0312240872462283	57690/54899/4026/3683/79801/10129/9267
GSE2770_UNTREATED_VS_TGFB_AND_IL12_TREATED_ACT_CD4_TCELL_6H_UP	7/163	200/21341	0.000888775517121106	0.0343606963315571	0.0312240872462283	29035/64421/55870/7251/79058/56204/55818
GSE27786_ERYTHROBLAST_VS_NEUTROPHIL_DN	7/163	200/21341	0.000888775517121106	0.0343606963315571	0.0312240872462283	4795/6767/23443/55187/6197/84937/1822
GSE27786_LIN_NEG_VS_CD4_TCELL_DN	7/163	200/21341	0.000888775517121106	0.0343606963315571	0.0312240872462283	6223/10048/3560/3683/29123/10992/56204
GSE27786_LIN_NEG_VS_CD8_TCELL_DN	7/163	200/21341	0.000888775517121106	0.0343606963315571	0.0312240872462283	10048/55187/378938/3683/10992/6197/114799
GSE31082_DN_VS_CD8_SP_THYMOCYTE_UP	7/163	200/21341	0.000888775517121106	0.0343606963315571	0.0312240872462283	26528/55236/10767/92912/7531/375748/1871
GSE32423_IL7_VS_IL7_IL4_NAIVE_CD8_TCELL_DN	7/163	200/21341	0.000888775517121106	0.0343606963315571	0.0312240872462283	8705/65117/5533/50852/56204/5094/6873
GSE339_CD4POS_VS_CD4CD8DN_DC_UP	7/163	200/21341	0.000888775517121106	0.0343606963315571	0.0312240872462283	11165/10163/3077/57649/5305/1739/5094
GSE35685_CD34POS_CD38NEG_VS_CD34POS_CD10NEG_CD62LPOS_BONE_MARROW_UP	7/163	200/21341	0.000888775517121106	0.0343606963315571	0.0312240872462283	23476/8826/4215/26065/4700/7251/23077
GSE35825_IFNA_VS_IFNG_STIM_MACROPHAGE_DN	7/163	200/21341	0.000888775517121106	0.0343606963315571	0.0312240872462283	11165/1786/23112/10788/10129/8672/23064
GSE360_L_DONOVANI_VS_B_MALAYI_LOW_DOSE_DC_DN	7/163	200/21341	0.000888775517121106	0.0343606963315571	0.0312240872462283	23443/3683/5305/10129/6197/5094/7409
GSE36891_UNSTIM_VS_PAM_TLR2_STIM_PERITONEAL_MACROPHAGE_UP	7/163	200/21341	0.000888775517121106	0.0343606963315571	0.0312240872462283	23406/196/29123/56204/51735/7982/8726
GSE3982_NEUTROPHIL_VS_CENT_MEMORY_CD4_TCELL_UP	7/163	200/21341	0.000888775517121106	0.0343606963315571	0.0312240872462283	8705/23406/9693/976/8672/23355/1871
GSE42021_CD24LO_TREG_VS_CD24LO_TCONV_THYMUS_UP	7/163	200/21341	0.000888775517121106	0.0343606963315571	0.0312240872462283	26207/64324/55870/11163/7409/128866/1822
GSE43955_TH0_VS_TGFB_IL6_TH17_ACT_CD4_TCELL_60H_UP	7/163	200/21341	0.000888775517121106	0.0343606963315571	0.0312240872462283	4363/59269/10163/976/10767/6197/7251
GSE45739_UNSTIM_VS_ACD3_ACD28_STIM_NRAS_KO_CD4_TCELL_UP	7/163	200/21341	0.000888775517121106	0.0343606963315571	0.0312240872462283	7818/10144/6767/10129/23355/50852/1911
GSE5542_UNTREATED_VS_IFNG_TREATED_EPITHELIAL_CELLS_6H_DN	7/163	200/21341	0.000888775517121106	0.0343606963315571	0.0312240872462283	8705/79956/9962/23102/4277/5305/1739
GSE5589_LPS_AND_IL10_VS_LPS_AND_IL6_STIM_IL10_KO_MACROPHAGE_45MIN_DN	7/163	200/21341	0.000888775517121106	0.0343606963315571	0.0312240872462283	23048/3683/51460/7251/9274/5094/7982
GSE5589_UNSTIM_VS_45MIN_LPS_AND_IL10_STIM_MACROPHAGE_UP	7/163	200/21341	0.000888775517121106	0.0343606963315571	0.0312240872462283	23476/10048/7009/4795/976/6891/8726
GSE5589_UNSTIM_VS_45MIN_LPS_AND_IL6_STIM_MACROPHAGE_UP	7/163	200/21341	0.000888775517121106	0.0343606963315571	0.0312240872462283	4363/55193/79801/10129/9267/79058/23013
GSE9006_HEALTHY_VS_TYPE_1_DIABETES_PBMC_1MONTH_POST_DX_UP	7/163	200/21341	0.000888775517121106	0.0343606963315571	0.0312240872462283	10144/26065/23443/8672/6891/6645/5094
GSE9037_WT_VS_IRAK4_KO_LPS_4H_STIM_BMDM_UP	7/163	200/21341	0.000888775517121106	0.0343606963315571	0.0312240872462283	255231/59269/5533/57649/29123/10788/56852
GSE9650_EFFECTOR_VS_MEMORY_CD8_TCELL_DN	7/163	200/21341	0.000888775517121106	0.0343606963315571	0.0312240872462283	6223/255231/8289/57649/6645/84937/23077
GSE7568_IL4_VS_IL4_AND_DEXAMETHASONE_TREATED_MACROPHAGE_DN	6/163	151/21341	0.00108392486009993	0.0415129811787115	0.0377234772446879	57690/26207/55870/8672/23077/84186
NAKAYA_PBMC_FLUARIX_FLUVIRIN_AGE_18_50YO_CORRELATED_WITH_HAI_28DY_RESPONSE_AT_7DY_NEGATIVE	11/163	475/21341	0.00109295146752266	0.0415129811787115	0.0377234772446879	25981/255231/4026/57494/378938/60468/26036/50852/54856/5094/7798
A table list, including ID & Description, GeneRatio, BgRatio, p value, adjusted p value, q value, and gene ID of each immunological signature gene sets enriched by employing over-representation analysis with intact provirus-targeted genes retrieved in HIV-1-infected individuals subjected to a long period of ART. The intact provirus-targeted genes present in the KEGG BRITE classification “cancer s…
