## Supplemental Tables for "The dynamic linkage between intact provirus integration sites and the host functional genome property alongside HIV-1 infections associated with antiretroviral therapy": S10 Table.xlsx

### Sheet: 工作表 1 - msigdb_C7_cART_long_san
S10 Table. Immunological signature gene sets enriched in HIV-1-infected individuals in a long period of ART (removal of the genes in “immune system”)
ID & Description	GeneRatio	BgRatio	pvalue	p.adjust	qvalue	geneID
GSE11057_EFF_MEM_VS_CENT_MEM_CD4_TCELL_DN	10/159	188/21341	1.51884332040793e-06	0.0064566029550541	0.00595066825111401	4363/10144/753/26036/55870/9736/23077/51176/22866/10055
GSE38696_LIGHT_ZONE_VS_DARK_ZONE_BCELL_UP	9/159	184/21341	1.01420460217514e-05	0.0104847957796381	0.0096632148204913	26207/549/55187/5305/23077/8065/51735/7409/84186
GSE13411_NAIVE_BCELL_VS_PLASMA_CELL_UP	9/159	196/21341	1.68081148731781e-05	0.0104847957796381	0.0096632148204913	11165/5976/60468/976/64421/23064/23355/54856/1911
GSE11057_NAIVE_VS_CENT_MEMORY_CD4_TCELL_DN	9/159	199/21341	1.89628705088735e-05	0.0104847957796381	0.0096632148204913	4967/4363/23406/8826/8832/196/9693/4026/10788
GSE12845_IGD_POS_BLOOD_VS_NAIVE_TONSIL_BCELL_DN	9/159	199/21341	1.89628705088735e-05	0.0104847957796381	0.0096632148204913	22992/65117/4026/9962/23112/976/8672/9698/23013
NAKAYA_PBMC_FLUARIX_FLUVIRIN_AGE_18_50YO_CORRELATED_WITH_HAI_28DY_RESPONSE_AT_3DY_NEGATIVE	12/159	364/21341	1.90655121271176e-05	0.0104847957796381	0.0096632148204913	10163/65117/378938/60468/50852/56204/54856/5094/114799/51176/51735/55818
GSE21546_WT_VS_SAP1A_KO_AND_ELK1_KO_DP_THYMOCYTES_DN	9/159	200/21341	1.97314434808527e-05	0.0104847957796381	0.0096632148204913	26207/26065/23048/60468/54165/10129/1911/7798/65979
GSE2770_UNTREATED_VS_IL12_TREATED_ACT_CD4_TCELL_2H_UP	9/159	200/21341	1.97314434808527e-05	0.0104847957796381	0.0096632148204913	8826/7009/4215/9693/23214/10788/10129/23604/6873
GSE11386_NAIVE_VS_MEMORY_BCELL_DN	8/159	159/21341	2.6041172590973e-05	0.0123001138538029	0.0113362858928189	64324/60468/55870/8672/23077/51176/7982/84186
GSE15330_HSC_VS_MEGAKARYOCYTE_ERYTHROID_PROGENITOR_UP	8/159	162/21341	2.97781884743974e-05	0.0126587079204663	0.0116667807896534	4215/146691/60468/50852/84937/51176/51735/9402
GSE15330_LYMPHOID_MULTIPOTENT_VS_MEGAKARYOCYTE_ERYTHROID_PROGENITOR_IKAROS_KO_UP	8/159	166/21341	3.54503807655746e-05	0.0136999607849507	0.0126264418382267	57690/4215/146691/60468/50852/84937/51176/51735
GSE7768_OVA_ALONE_VS_OVA_WITH_LPS_IMMUNIZED_MOUSE_WHOLE_SPLEEN_6H_DN	8/159	170/21341	4.19989872529869e-05	0.0148781412343706	0.0137123009259313	255231/4795/59269/196/9693/23102/10767/117584
GSE25677_MPL_VS_R848_STIM_BCELL_DN	8/159	181/21341	6.54076515619558e-05	0.0174058535367427	0.0160419435337212	1786/8826/10163/50650/60468/10129/6197/9402
GSE26488_CTRL_VS_PEPTIDE_INJECTION_OT2_THYMOCYTE_DN	8/159	183/21341	7.06521201944072e-05	0.0174058535367427	0.0160419435337212	8826/54899/10163/8289/50650/60468/10129/51735
GSE11057_NAIVE_VS_MEMORY_CD4_TCELL_DN	8/159	198/21341	0.000122247220296053	0.0174058535367427	0.0160419435337212	4967/23406/255231/8826/8832/196/4026/10788
GSE7460_FOXP3_MUT_VS_WT_ACT_TCONV_DN	8/159	198/21341	0.000122247220296053	0.0174058535367427	0.0160419435337212	4967/57153/817/324/148867/10129/23013/51176
GSE14350_TREG_VS_TEFF_UP	8/159	199/21341	0.000126573266360438	0.0174058535367427	0.0160419435337212	57153/26036/29123/55870/9698/50852/51735/1399
GSE15330_LYMPHOID_MULTIPOTENT_VS_GRANULOCYTE_MONOCYTE_PROGENITOR_UP	8/159	199/21341	0.000126573266360438	0.0174058535367427	0.0160419435337212	79956/23048/5305/54878/976/10096/51735/1399
GSE20198_UNTREATED_VS_IL12_IL18_TREATED_ACT_CD4_TCELL_UP	8/159	199/21341	0.000126573266360438	0.0174058535367427	0.0160419435337212	55972/26065/146691/10992/9274/5094/55683/7798
GSE6092_UNSTIM_VS_IFNG_STIM_ENDOTHELIAL_CELL_DN	8/159	199/21341	0.000126573266360438	0.0174058535367427	0.0160419435337212	26207/1060/8832/50650/60468/23112/26036/2035
GSE7460_WT_VS_FOXP3_HET_ACT_WITH_TGFB_TCONV_UP	8/159	199/21341	0.000126573266360438	0.0174058535367427	0.0160419435337212	26207/283450/50650/324/976/148867/50852/51176
GSE11961_FOLLICULAR_BCELL_VS_GERMINAL_CENTER_BCELL_DAY40_UP	8/159	200/21341	0.000131025008980421	0.0174058535367427	0.0160419435337212	8826/26207/976/79745/55870/10129/6645/23163
GSE13411_SWITCHED_MEMORY_BCELL_VS_PLASMA_CELL_UP	8/159	200/21341	0.000131025008980421	0.0174058535367427	0.0160419435337212	11165/26065/55187/64421/6197/57711/51735/55818
GSE16450_IMMATURE_VS_MATURE_NEURON_CELL_LINE_12H_IFNA_STIM_UP	8/159	200/21341	0.000131025008980421	0.0174058535367427	0.0160419435337212	29035/4215/8832/9693/976/55870/9267/51735
GSE17186_NAIVE_VS_CD21HIGH_TRANSITIONAL_BCELL_DN	8/159	200/21341	0.000131025008980421	0.0174058535367427	0.0160419435337212	1786/196/23443/55236/51460/92181/7798/1871
GSE24026_PD1_LIGATION_VS_CTRL_IN_ACT_TCELL_LINE_DN	8/159	200/21341	0.000131025008980421	0.0174058535367427	0.0160419435337212	6929/23214/65117/54815/54878/55683/22870/55818
GSE27786_ERYTHROBLAST_VS_MONO_MAC_DN	8/159	200/21341	0.000131025008980421	0.0174058535367427	0.0160419435337212	11165/9851/50650/64421/6197/56204/84937/23077
GSE29618_PRE_VS_DAY7_POST_TIV_FLU_VACCINE_PDC_DN	8/159	200/21341	0.000131025008980421	0.0174058535367427	0.0160419435337212	23476/4967/4026/23048/54815/10767/54856/23077
GSE29949_MICROGLIA_BRAIN_VS_MONOCYTE_BONE_MARROW_DN	8/159	200/21341	0.000131025008980421	0.0174058535367427	0.0160419435337212	1786/1060/55187/976/10129/23355/9736/23163
GSE360_DC_VS_MAC_L_DONOVANI_DN	8/159	200/21341	0.000131025008980421	0.0174058535367427	0.0160419435337212	7009/23443/6613/10788/6197/8065/7409/55818
GSE37532_WT_VS_PPARG_KO_LN_TCONV_UP	8/159	200/21341	0.000131025008980421	0.0174058535367427	0.0160419435337212	57690/65117/55187/60468/7745/5305/9736/51735
GSE45739_UNSTIM_VS_ACD3_ACD28_STIM_NRAS_KO_CD4_TCELL_UP	8/159	200/21341	0.000131025008980421	0.0174058535367427	0.0160419435337212	7818/10144/6767/10129/23355/50852/1911/51176
GSE7348_UNSTIM_VS_TOLERIZED_AND_LPS_STIM_MACROPHAGE_UP	7/159	162/21341	0.000216664505320932	0.0279103276399782	0.0257232946987084	57690/23303/23048/64324/51460/79613/64783
NAKAYA_PBMC_FLUARIX_FLUVIRIN_AGE_18_50YO_CORRELATED_WITH_HAI_28DY_RESPONSE_AT_7DY_NEGATIVE	12/159	475/21341	0.000239248186901011	0.0294431503830061	0.0271360065682499	25981/255231/4026/57494/378938/60468/26036/50852/54856/5094/51176/7798
GSE37563_WT_VS_CTLA4_KO_CD4_TCELL_D4_POST_IMMUNIZATION_UP	7/159	165/21341	0.000242415964103791	0.0294431503830061	0.0271360065682499	727957/10479/146691/23064/22866/51735/9402
GSE3920_IFNB_VS_IFNG_TREATED_ENDOTHELIAL_CELL_UP	7/159	167/21341	0.000260913178284155	0.0308094978023873	0.0283952879992288	8705/6223/79801/4700/50852/84937/51176
GSE15330_HSC_VS_MEGAKARYOCYTE_ERYTHROID_PROGENITOR_DN	7/159	168/21341	0.000270578585194342	0.0310872855584094	0.0286513085090567	4215/146691/60468/50852/84937/23077/51735
GSE27896_HDAC6_KO_VS_WT_TREG_UP	7/159	176/21341	0.00035873077856778	0.0401306457813588	0.0369860376129994	7818/23303/6767/23064/9698/22870/7409
GSE6092_IFNG_VS_IFNG_AND_B_BURGDORFERI_INF_ENDOTHELIAL_CELL_UP	7/159	180/21341	0.000410707986217825	0.0408134349388398	0.0376153239095103	23303/8832/5305/23112/10129/8672/56204
ANDERSON_BLOOD_CN54GP140_ADJUVANTED_WITH_GLA_AF_AGE_18_45YO_1DY_DN	5/159	85/21341	0.000437502700543565	0.0408134349388398	0.0376153239095103	5976/54878/10992/23355/23013
GSE21063_CTRL_VS_ANTI_IGM_STIM_BCELL_NFATC1_KO_3H_DN	7/159	188/21341	0.000532696887475852	0.0408134349388398	0.0376153239095103	283450/57494/55187/148867/79745/56204/7798
GSE21927_BALBC_VS_C57BL6_MONOCYTE_SPLEEN_UP	7/159	189/21341	0.000549780413553786	0.0408134349388398	0.0376153239095103	60468/6197/9698/57711/51176/1871/84186
GSE27291_0H_VS_7D_STIM_GAMMADELTA_TCELL_DN	7/159	190/21341	0.000567297266590285	0.0408134349388398	0.0376153239095103	10048/29035/405/5305/51460/79745/29123
GSE16755_CTRL_VS_IFNA_TREATED_MAC_UP	7/159	195/21341	0.000661660183236295	0.0408134349388398	0.0376153239095103	1786/10144/23214/23355/2035/114799/55818
GSE26030_TH1_VS_TH17_DAY5_POST_POLARIZATION_DN	7/159	197/21341	0.000702720640697527	0.0408134349388398	0.0376153239095103	4363/23406/59269/9962/5305/976/92181
GSE1460_INTRATHYMIC_T_PROGENITOR_VS_THYMIC_STROMAL_CELL_UP	7/159	198/21341	0.000723994535686062	0.0408134349388398	0.0376153239095103	7818/284001/59269/54878/64421/50852/23077
GSE24671_CTRL_VS_SENDAI_VIRUS_INFECTED_MOUSE_SPLENOCYTES_DN	7/159	198/21341	0.000723994535686062	0.0408134349388398	0.0376153239095103	57690/26207/9693/55187/10788/8672/2035
GSE29618_PRE_VS_DAY7_POST_TIV_FLU_VACCINE_MONOCYTE_UP	7/159	198/21341	0.000723994535686062	0.0408134349388398	0.0376153239095103	8705/9851/1060/728621/79058/2035/54856
GSE37301_LYMPHOID_PRIMED_MPP_VS_GRAN_MONO_PROGENITOR_DN	7/159	198/21341	0.000723994535686062	0.0408134349388398	0.0376153239095103	1786/6613/23112/54878/79058/1911/1871
GSE4984_LPS_VS_VEHICLE_CTRL_TREATED_DC_DN	7/159	198/21341	0.000723994535686062	0.0408134349388398	0.0376153239095103	4967/23406/8826/7009/23102/148867/10788
GSE12366_PLASMA_CELL_VS_NAIVE_BCELL_DN	7/159	199/21341	0.000745775519463559	0.0408134349388398	0.0376153239095103	10163/8289/405/64421/10096/6197/1399
GSE21927_C26GM_VS_4T1_TUMOR_MONOCYTE_BALBC_DN	7/159	199/21341	0.000745775519463559	0.0408134349388398	0.0376153239095103	26207/283450/10163/54878/2035/1911/1871
GSE22886_NAIVE_CD4_TCELL_VS_12H_ACT_TH1_UP	7/159	199/21341	0.000745775519463559	0.0408134349388398	0.0376153239095103	26065/23048/55187/23064/23355/1911/23077
GSE23505_UNTREATED_VS_4DAY_IL6_IL1_TGFB_TREATED_CD4_TCELL_UP	7/159	199/21341	0.000745775519463559	0.0408134349388398	0.0376153239095103	255231/59269/1954/50650/10767/9736/84937
GSE369_IFNG_KO_VS_WT_LIVER_UP	7/159	199/21341	0.000745775519463559	0.0408134349388398	0.0376153239095103	57690/60468/64421/79801/9267/51176/65979
GSE37416_0H_VS_12H_F_TULARENSIS_LVS_NEUTROPHIL_DN	7/159	199/21341	0.000745775519463559	0.0408134349388398	0.0376153239095103	23476/57494/1911/55683/51735/128866/219988
GSE40273_EOS_KO_VS_WT_TREG_DN	7/159	199/21341	0.000745775519463559	0.0408134349388398	0.0376153239095103	57153/55972/57690/26207/60468/54165/23163
GSE40666_UNTREATED_VS_IFNA_STIM_STAT4_KO_EFFECTOR_CD8_TCELL_90MIN_DN	7/159	199/21341	0.000745775519463559	0.0408134349388398	0.0376153239095103	57690/60468/8672/9698/79613/22866/9402
GSE5542_UNTREATED_VS_IFNA_TREATED_EPITHELIAL_CELLS_6H_UP	7/159	199/21341	0.000745775519463559	0.0408134349388398	0.0376153239095103	4967/23406/8826/57649/7798/283989/1822
GSE14308_TH17_VS_NATURAL_TREG_DN	7/159	200/21341	0.000768072170102843	0.0408134349388398	0.0376153239095103	4967/57521/79956/146691/23355/23077/114799
GSE17301_CTRL_VS_48H_ACD3_ACD28_IFNA5_STIM_CD8_TCELL_UP	7/159	200/21341	0.000768072170102843	0.0408134349388398	0.0376153239095103	10048/8289/1954/50650/5305/23112/51735
GSE17721_CTRL_VS_CPG_24H_BMDC_UP	7/159	200/21341	0.000768072170102843	0.0408134349388398	0.0376153239095103	8832/7813/202052/55870/9267/2035/375748
GSE17721_PAM3CSK4_VS_GADIQUIMOD_8H_BMDC_DN	7/159	200/21341	0.000768072170102843	0.0408134349388398	0.0376153239095103	10048/4795/8832/23214/54815/117584/128866
GSE18893_CTRL_VS_TNF_TREATED_TREG_2H_DN	7/159	200/21341	0.000768072170102843	0.0408134349388398	0.0376153239095103	10048/29035/727957/54899/26065/976/871
GSE20715_WT_VS_TLR4_KO_LUNG_UP	7/159	200/21341	0.000768072170102843	0.0408134349388398	0.0376153239095103	6767/4026/54815/976/54165/871/51735
GSE21670_UNTREATED_VS_IL6_TREATED_CD4_TCELL_DN	7/159	200/21341	0.000768072170102843	0.0408134349388398	0.0376153239095103	22992/26207/8289/55187/54815/5305/23112
GSE24210_CTRL_VS_IL35_TREATED_TCONV_CD4_TCELL_UP	7/159	200/21341	0.000768072170102843	0.0408134349388398	0.0376153239095103	57153/4215/54899/4026/10129/9267/55818
GSE2770_UNTREATED_VS_TGFB_AND_IL12_TREATED_ACT_CD4_TCELL_6H_UP	7/159	200/21341	0.000768072170102843	0.0408134349388398	0.0376153239095103	29035/64421/55870/7251/79058/56204/55818
GSE27786_ERYTHROBLAST_VS_NEUTROPHIL_DN	7/159	200/21341	0.000768072170102843	0.0408134349388398	0.0376153239095103	4795/6767/23443/55187/6197/84937/1822
GSE30962_ACUTE_VS_CHRONIC_LCMV_SECONDARY_INF_CD8_TCELL_UP	7/159	200/21341	0.000768072170102843	0.0408134349388398	0.0376153239095103	57690/26207/753/23048/10788/10129/51176
GSE31082_DN_VS_CD8_SP_THYMOCYTE_UP	7/159	200/21341	0.000768072170102843	0.0408134349388398	0.0376153239095103	26528/55236/10767/92912/7531/375748/1871
GSE33162_HDAC3_KO_VS_HDAC3_KO_4H_LPS_STIM_MACROPHAGE_UP	7/159	200/21341	0.000768072170102843	0.0408134349388398	0.0376153239095103	26528/65117/5305/23077/1399/64783/128866
GSE35685_CD34POS_CD38NEG_VS_CD34POS_CD10NEG_CD62LPOS_BONE_MARROW_UP	7/159	200/21341	0.000768072170102843	0.0408134349388398	0.0376153239095103	23476/8826/4215/26065/4700/7251/23077
GSE35825_IFNA_VS_IFNG_STIM_MACROPHAGE_DN	7/159	200/21341	0.000768072170102843	0.0408134349388398	0.0376153239095103	11165/1786/23112/10788/10129/8672/23064
GSE36891_UNSTIM_VS_PAM_TLR2_STIM_PERITONEAL_MACROPHAGE_UP	7/159	200/21341	0.000768072170102843	0.0408134349388398	0.0376153239095103	23406/196/29123/56204/51735/7982/8726
GSE3982_NEUTROPHIL_VS_CENT_MEMORY_CD4_TCELL_UP	7/159	200/21341	0.000768072170102843	0.0408134349388398	0.0376153239095103	8705/23406/9693/976/8672/23355/1871
GSE42021_CD24LO_TREG_VS_CD24LO_TCONV_THYMUS_UP	7/159	200/21341	0.000768072170102843	0.0408134349388398	0.0376153239095103	26207/64324/55870/11163/7409/128866/1822
GSE43955_TH0_VS_TGFB_IL6_TH17_ACT_CD4_TCELL_60H_UP	7/159	200/21341	0.000768072170102843	0.0408134349388398	0.0376153239095103	4363/59269/10163/976/10767/6197/7251
GSE5589_UNSTIM_VS_45MIN_LPS_AND_IL6_STIM_MACROPHAGE_UP	7/159	200/21341	0.000768072170102843	0.0408134349388398	0.0376153239095103	4363/55193/79801/10129/9267/79058/23013
GSE9650_EFFECTOR_VS_MEMORY_CD8_TCELL_DN	7/159	200/21341	0.000768072170102843	0.0408134349388398	0.0376153239095103	6223/255231/8289/57649/6645/84937/23077
A table list, including ID & Description, GeneRatio, BgRatio, p value, adjusted p value, q value, and gene ID of each immunological signature gene sets enriched by employing over-representation analysis with intact provirus-targeted genes retrieved in HIV-1-infected individuals subjected to a long period of ART. The intact provirus-targeted genes present in the KEGG BRITE classification “immune s…
