## Supplemental Tables for "The dynamic linkage between intact provirus integration sites and the host functional genome property alongside HIV-1 infections associated with antiretroviral therapy": S11 Table.xlsx

### Sheet: 工作表 1 - msigdb_C7_cART_long_san
S11 Table. Immunological signature gene sets enriched in HIV-1-infected individuals in a long period of ART (removal of the genes in “infectious disease viral”)
ID & Description	GeneRatio	BgRatio	pvalue	p.adjust	qvalue	geneID
GSE13411_NAIVE_BCELL_VS_PLASMA_CELL_UP	10/156	196/21341	1.86186565945042e-06	0.00787569173947527	0.0073181119709346	11165/5976/60468/9466/976/64421/23064/23355/54856/1911
GSE38696_LIGHT_ZONE_VS_DARK_ZONE_BCELL_UP	9/156	184/21341	8.69577949437394e-06	0.0089631382655009	0.00832856993489619	26207/549/55187/5305/23077/8065/51735/7409/84186
GSE11057_EFF_MEM_VS_CENT_MEM_CD4_TCELL_DN	9/156	188/21341	1.03389862354731e-05	0.0089631382655009	0.00832856993489619	4363/10144/753/26036/55870/9736/23077/22866/10055
GSE11057_NAIVE_VS_CENT_MEMORY_CD4_TCELL_DN	9/156	199/21341	1.62892371511753e-05	0.0089631382655009	0.00832856993489619	4967/4363/23406/8826/8832/196/9693/4026/10788
GSE12845_IGD_POS_BLOOD_VS_NAIVE_TONSIL_BCELL_DN	9/156	199/21341	1.62892371511753e-05	0.0089631382655009	0.00832856993489619	22992/65117/4026/9962/23112/976/8672/9698/23013
GSE14350_TREG_VS_TEFF_UP	9/156	199/21341	1.62892371511753e-05	0.0089631382655009	0.00832856993489619	57153/9466/26036/29123/55870/9698/50852/51735/1399
GSE21546_WT_VS_SAP1A_KO_AND_ELK1_KO_DP_THYMOCYTES_DN	9/156	200/21341	1.69515617314438e-05	0.0089631382655009	0.00832856993489619	26207/26065/23048/60468/54165/10129/1911/7798/65979
GSE37532_WT_VS_PPARG_KO_LN_TCONV_UP	9/156	200/21341	1.69515617314438e-05	0.0089631382655009	0.00832856993489619	57690/65117/55187/60468/7745/5305/9466/9736/51735
GSE7768_OVA_ALONE_VS_OVA_WITH_LPS_IMMUNIZED_MOUSE_WHOLE_SPLEEN_6H_DN	8/156	170/21341	3.66687491119623e-05	0.0172343120826223	0.0160142	255231/4795/59269/196/9693/23102/10767/117584
GSE27896_HDAC6_KO_VS_WT_TREG_UP	8/156	176/21341	4.69152448939698e-05	0.0186799809818673	0.0173574838836115	7818/23303/6767/9466/23064/9698/22870/7409
GSE25677_MPL_VS_R848_STIM_BCELL_DN	8/156	181/21341	5.71837604393599e-05	0.0186799809818673	0.0173574838836115	1786/8826/10163/50650/60468/10129/6197/9402
GSE26488_CTRL_VS_PEPTIDE_INJECTION_OT2_THYMOCYTE_DN	8/156	183/21341	6.17839884118984e-05	0.0186799809818673	0.0173574838836115	8826/54899/10163/8289/50650/60468/10129/51735
NAKAYA_PBMC_FLUARIX_FLUVIRIN_AGE_18_50YO_CORRELATED_WITH_HAI_28DY_RESPONSE_AT_3DY_NEGATIVE	11/156	364/21341	7.85040521339046e-05	0.0186799809818673	0.0173574838836115	10163/65117/378938/60468/50852/56204/54856/5094/114799/51735/55818
GSE11057_NAIVE_VS_MEMORY_CD4_TCELL_DN	8/156	198/21341	0.000107099622141082	0.0186799809818673	0.0173574838836115	4967/23406/255231/8826/8832/196/4026/10788
GSE15330_LYMPHOID_MULTIPOTENT_VS_GRANULOCYTE_MONOCYTE_PROGENITOR_UP	8/156	199/21341	0.000110903198475737	0.0186799809818673	0.0173574838836115	79956/23048/5305/54878/976/10096/51735/1399
GSE20198_UNTREATED_VS_IL12_IL18_TREATED_ACT_CD4_TCELL_UP	8/156	199/21341	0.000110903198475737	0.0186799809818673	0.0173574838836115	55972/26065/146691/10992/9274/5094/55683/7798
GSE6092_UNSTIM_VS_IFNG_STIM_ENDOTHELIAL_CELL_DN	8/156	199/21341	0.000110903198475737	0.0186799809818673	0.0173574838836115	26207/1060/8832/50650/60468/23112/26036/2035
GSE11961_FOLLICULAR_BCELL_VS_GERMINAL_CENTER_BCELL_DAY40_UP	8/156	200/21341	0.00011481785000675	0.0186799809818673	0.0173574838836115	8826/26207/976/79745/55870/10129/6645/23163
GSE13411_SWITCHED_MEMORY_BCELL_VS_PLASMA_CELL_UP	8/156	200/21341	0.00011481785000675	0.0186799809818673	0.0173574838836115	11165/26065/55187/64421/6197/57711/51735/55818
GSE17186_NAIVE_VS_CD21HIGH_TRANSITIONAL_BCELL_DN	8/156	200/21341	0.00011481785000675	0.0186799809818673	0.0173574838836115	1786/196/23443/55236/51460/92181/7798/1871
GSE24026_PD1_LIGATION_VS_CTRL_IN_ACT_TCELL_LINE_DN	8/156	200/21341	0.00011481785000675	0.0186799809818673	0.0173574838836115	6929/23214/65117/54815/54878/55683/22870/55818
GSE2770_UNTREATED_VS_IL12_TREATED_ACT_CD4_TCELL_2H_UP	8/156	200/21341	0.00011481785000675	0.0186799809818673	0.0173574838836115	8826/7009/9693/23214/10788/10129/23604/6873
GSE27786_ERYTHROBLAST_VS_MONO_MAC_DN	8/156	200/21341	0.00011481785000675	0.0186799809818673	0.0173574838836115	11165/9851/50650/64421/6197/56204/84937/23077
GSE29618_PRE_VS_DAY7_POST_TIV_FLU_VACCINE_PDC_DN	8/156	200/21341	0.00011481785000675	0.0186799809818673	0.0173574838836115	23476/4967/4026/23048/54815/10767/54856/23077
GSE29949_MICROGLIA_BRAIN_VS_MONOCYTE_BONE_MARROW_DN	8/156	200/21341	0.00011481785000675	0.0186799809818673	0.0173574838836115	1786/1060/55187/976/10129/23355/9736/23163
GSE360_DC_VS_MAC_L_DONOVANI_DN	8/156	200/21341	0.00011481785000675	0.0186799809818673	0.0173574838836115	7009/23443/6613/10788/6197/8065/7409/55818
GSE11386_NAIVE_VS_MEMORY_BCELL_DN	7/156	159/21341	0.000171773329266771	0.0269111549184608	0.0250059107790301	64324/60468/55870/8672/23077/7982/84186
GSE15330_HSC_VS_MEGAKARYOCYTE_ERYTHROID_PROGENITOR_UP	7/156	162/21341	0.000192737804778891	0.028113134972921	0.0261227935769284	146691/60468/9466/50852/84937/51735/9402
GSE7348_UNSTIM_VS_TOLERIZED_AND_LPS_STIM_MACROPHAGE_UP	7/156	162/21341	0.000192737804778891	0.028113134972921	0.0261227935769284	57690/23303/23048/64324/51460/79613/64783
GSE37563_WT_VS_CTLA4_KO_CD4_TCELL_D4_POST_IMMUNIZATION_UP	7/156	165/21341	0.0002157232529778	0.0304169786698697	0.028263530758565	727957/10479/146691/23064/22866/51735/9402
GSE15330_LYMPHOID_MULTIPOTENT_VS_MEGAKARYOCYTE_ERYTHROID_PROGENITOR_IKAROS_KO_UP	7/156	166/21341	0.000223858539777579	0.0305458588148115	0.0283832865035477	57690/146691/60468/9466/50852/84937/51735
GSE6092_IFNG_VS_IFNG_AND_B_BURGDORFERI_INF_ENDOTHELIAL_CELL_UP	7/156	180/21341	0.00036614263606849	0.0387111321644961	0.0359704784128975	23303/8832/5305/23112/10129/8672/56204
ANDERSON_BLOOD_CN54GP140_ADJUVANTED_WITH_GLA_AF_AGE_18_45YO_1DY_DN	5/156	85/21341	0.000400982883187808	0.0387111321644961	0.0359704784128975	5976/54878/10992/23355/23013
GSE21063_CTRL_VS_ANTI_IGM_STIM_BCELL_NFATC1_KO_3H_DN	7/156	188/21341	0.000475349397524343	0.0387111321644961	0.0359704784128975	283450/57494/55187/148867/79745/56204/7798
GSE27291_0H_VS_7D_STIM_GAMMADELTA_TCELL_DN	7/156	190/21341	0.000506345860369071	0.0387111321644961	0.0359704784128975	10048/29035/405/5305/51460/79745/29123
GSE16755_CTRL_VS_IFNA_TREATED_MAC_UP	7/156	195/21341	0.000590922892396871	0.0387111321644961	0.0359704784128975	1786/10144/23214/23355/2035/114799/55818
GSE26030_TH1_VS_TH17_DAY5_POST_POLARIZATION_DN	7/156	197/21341	0.000627743366928982	0.0387111321644961	0.0359704784128975	4363/23406/59269/9962/5305/976/92181
GSE1460_INTRATHYMIC_T_PROGENITOR_VS_THYMIC_STROMAL_CELL_UP	7/156	198/21341	0.000646824551292937	0.0387111321644961	0.0359704784128975	7818/284001/59269/54878/64421/50852/23077
GSE24671_CTRL_VS_SENDAI_VIRUS_INFECTED_MOUSE_SPLENOCYTES_DN	7/156	198/21341	0.000646824551292937	0.0387111321644961	0.0359704784128975	57690/26207/9693/55187/10788/8672/2035
GSE29618_PRE_VS_DAY7_POST_TIV_FLU_VACCINE_MONOCYTE_UP	7/156	198/21341	0.000646824551292937	0.0387111321644961	0.0359704784128975	8705/9851/1060/728621/79058/2035/54856
GSE37301_LYMPHOID_PRIMED_MPP_VS_GRAN_MONO_PROGENITOR_DN	7/156	198/21341	0.000646824551292937	0.0387111321644961	0.0359704784128975	1786/6613/23112/54878/79058/1911/1871
GSE45365_NK_CELL_VS_CD8_TCELL_MCMV_INFECTION_UP	7/156	198/21341	0.000646824551292937	0.0387111321644961	0.0359704784128975	1786/10479/4026/50650/9466/10788/8672
GSE4984_LPS_VS_VEHICLE_CTRL_TREATED_DC_DN	7/156	198/21341	0.000646824551292937	0.0387111321644961	0.0359704784128975	4967/23406/8826/7009/23102/148867/10788
GSE12366_PLASMA_CELL_VS_NAIVE_BCELL_DN	7/156	199/21341	0.000666363350614399	0.0387111321644961	0.0359704784128975	10163/8289/405/64421/10096/6197/1399
GSE21927_C26GM_VS_4T1_TUMOR_MONOCYTE_BALBC_DN	7/156	199/21341	0.000666363350614399	0.0387111321644961	0.0359704784128975	26207/283450/10163/54878/2035/1911/1871
GSE22886_NAIVE_CD4_TCELL_VS_12H_ACT_TH1_UP	7/156	199/21341	0.000666363350614399	0.0387111321644961	0.0359704784128975	26065/23048/55187/23064/23355/1911/23077
GSE23505_UNTREATED_VS_4DAY_IL6_IL1_TGFB_TREATED_CD4_TCELL_UP	7/156	199/21341	0.000666363350614399	0.0387111321644961	0.0359704784128975	255231/59269/1954/50650/10767/9736/84937
GSE37416_0H_VS_12H_F_TULARENSIS_LVS_NEUTROPHIL_DN	7/156	199/21341	0.000666363350614399	0.0387111321644961	0.0359704784128975	23476/57494/1911/55683/51735/128866/219988
GSE40068_BCL6_POS_VS_NEG_CXCR5_POS_TFH_DN	7/156	199/21341	0.000666363350614399	0.0387111321644961	0.0359704784128975	753/9693/9466/84937/114799/51735/1822
GSE40273_EOS_KO_VS_WT_TREG_DN	7/156	199/21341	0.000666363350614399	0.0387111321644961	0.0359704784128975	57153/55972/57690/26207/60468/54165/23163
GSE40273_GATA1_KO_VS_WT_TREG_DN	7/156	199/21341	0.000666363350614399	0.0387111321644961	0.0359704784128975	196/4026/60468/9466/54165/29123/9267
GSE40666_UNTREATED_VS_IFNA_STIM_STAT4_KO_EFFECTOR_CD8_TCELL_90MIN_DN	7/156	199/21341	0.000666363350614399	0.0387111321644961	0.0359704784128975	57690/60468/8672/9698/79613/22866/9402
GSE5542_UNTREATED_VS_IFNA_TREATED_EPITHELIAL_CELLS_6H_UP	7/156	199/21341	0.000666363350614399	0.0387111321644961	0.0359704784128975	4967/23406/8826/57649/7798/283989/1822
GSE14308_TH17_VS_NATURAL_TREG_DN	7/156	200/21341	0.000686367591569081	0.0387111321644961	0.0359704784128975	4967/57521/79956/146691/23355/23077/114799
GSE16385_MONOCYTE_VS_12H_IL4_TREATED_MACROPHAGE_DN	7/156	200/21341	0.000686367591569081	0.0387111321644961	0.0359704784128975	23406/4795/8289/549/9466/9267/55683
GSE16450_IMMATURE_VS_MATURE_NEURON_CELL_LINE_12H_IFNA_STIM_UP	7/156	200/21341	0.000686367591569081	0.0387111321644961	0.0359704784128975	29035/8832/9693/976/55870/9267/51735
GSE17301_CTRL_VS_48H_ACD3_ACD28_IFNA5_STIM_CD8_TCELL_UP	7/156	200/21341	0.000686367591569081	0.0387111321644961	0.0359704784128975	10048/8289/1954/50650/5305/23112/51735
GSE17721_CTRL_VS_CPG_24H_BMDC_UP	7/156	200/21341	0.000686367591569081	0.0387111321644961	0.0359704784128975	8832/7813/202052/55870/9267/2035/375748
GSE17721_PAM3CSK4_VS_GADIQUIMOD_8H_BMDC_DN	7/156	200/21341	0.000686367591569081	0.0387111321644961	0.0359704784128975	10048/4795/8832/23214/54815/117584/128866
GSE18893_CTRL_VS_TNF_TREATED_TREG_2H_DN	7/156	200/21341	0.000686367591569081	0.0387111321644961	0.0359704784128975	10048/29035/727957/54899/26065/976/871
GSE20715_WT_VS_TLR4_KO_LUNG_UP	7/156	200/21341	0.000686367591569081	0.0387111321644961	0.0359704784128975	6767/4026/54815/976/54165/871/51735
GSE21670_UNTREATED_VS_IL6_TREATED_CD4_TCELL_DN	7/156	200/21341	0.000686367591569081	0.0387111321644961	0.0359704784128975	22992/26207/8289/55187/54815/5305/23112
GSE24142_ADULT_VS_FETAL_DN3_THYMOCYTE_UP	7/156	200/21341	0.000686367591569081	0.0387111321644961	0.0359704784128975	26207/8832/5305/9466/50852/51735/7982
GSE24142_ADULT_VS_FETAL_EARLY_THYMIC_PROGENITOR_UP	7/156	200/21341	0.000686367591569081	0.0387111321644961	0.0359704784128975	6337/26207/4026/5305/9466/9267/54856
GSE2770_UNTREATED_VS_TGFB_AND_IL12_TREATED_ACT_CD4_TCELL_6H_UP	7/156	200/21341	0.000686367591569081	0.0387111321644961	0.0359704784128975	29035/64421/55870/7251/79058/56204/55818
GSE27786_ERYTHROBLAST_VS_NEUTROPHIL_DN	7/156	200/21341	0.000686367591569081	0.0387111321644961	0.0359704784128975	4795/6767/23443/55187/6197/84937/1822
GSE31082_DN_VS_CD8_SP_THYMOCYTE_UP	7/156	200/21341	0.000686367591569081	0.0387111321644961	0.0359704784128975	26528/55236/10767/92912/7531/375748/1871
GSE33162_HDAC3_KO_VS_HDAC3_KO_4H_LPS_STIM_MACROPHAGE_UP	7/156	200/21341	0.000686367591569081	0.0387111321644961	0.0359704784128975	26528/65117/5305/23077/1399/64783/128866
GSE35825_IFNA_VS_IFNG_STIM_MACROPHAGE_DN	7/156	200/21341	0.000686367591569081	0.0387111321644961	0.0359704784128975	11165/1786/23112/10788/10129/8672/23064
GSE36891_UNSTIM_VS_PAM_TLR2_STIM_PERITONEAL_MACROPHAGE_UP	7/156	200/21341	0.000686367591569081	0.0387111321644961	0.0359704784128975	23406/196/29123/56204/51735/7982/8726
GSE3982_NEUTROPHIL_VS_CENT_MEMORY_CD4_TCELL_UP	7/156	200/21341	0.000686367591569081	0.0387111321644961	0.0359704784128975	8705/23406/9693/976/8672/23355/1871
GSE42021_CD24LO_TREG_VS_CD24LO_TCONV_THYMUS_UP	7/156	200/21341	0.000686367591569081	0.0387111321644961	0.0359704784128975	26207/64324/55870/11163/7409/128866/1822
GSE43955_TH0_VS_TGFB_IL6_TH17_ACT_CD4_TCELL_60H_UP	7/156	200/21341	0.000686367591569081	0.0387111321644961	0.0359704784128975	4363/59269/10163/976/10767/6197/7251
GSE45739_UNSTIM_VS_ACD3_ACD28_STIM_NRAS_KO_CD4_TCELL_UP	7/156	200/21341	0.000686367591569081	0.0387111321644961	0.0359704784128975	7818/10144/6767/10129/23355/50852/1911
GSE5589_UNSTIM_VS_45MIN_LPS_AND_IL6_STIM_MACROPHAGE_UP	7/156	200/21341	0.000686367591569081	0.0387111321644961	0.0359704784128975	4363/55193/79801/10129/9267/79058/23013
NAKAYA_PBMC_FLUARIX_FLUVIRIN_AGE_18_50YO_CORRELATED_WITH_HAI_28DY_RESPONSE_AT_7DY_NEGATIVE	11/156	475/21341	0.00076213143865314	0.0424186313881945	0.0394154957331139	25981/255231/4026/57494/378938/60468/26036/50852/54856/5094/7798
NAKAYA_MONOCYTE_FLUMIST_AGE_18_50YO_7DY_UP	11/156	478/21341	0.000802289943680715	0.0440738501528497	0.0409535290458481	55972/6929/22992/10144/79956/283450/9466/54878/23064/4700/23163
GSE7568_IL4_VS_IL4_AND_DEXAMETHASONE_TREATED_MACROPHAGE_DN	6/156	151/21341	0.000863558108226037	0.0468314204845659	0.0435158701230233	57690/26207/55870/8672/23077/84186
A table list, including ID & Description, GeneRatio, BgRatio, p value, adjusted p value, q value, and gene ID of each immunological signature gene sets enriched by employing over-representation analysis with intact provirus-targeted genes retrieved in HIV-1-infected individuals subjected to a long period of ART. The intact provirus-targeted genes present in the KEGG BRITE classification “infectio…
