## Supplemental Tables for "The dynamic linkage between intact provirus integration sites and the host functional genome property alongside HIV-1 infections associated with antiretroviral therapy": S12 Table.xlsx

### Sheet: 工作表 1 - msigdb_C7_cART_long_san
S12 Table. Immunological signature gene sets enriched in HIV-1-infected individuals in a long period of ART (removal of the genes in “signal transduction”)
ID & Description	GeneRatio	BgRatio	pvalue	p.adjust	qvalue	geneID
GSE11057_EFF_MEM_VS_CENT_MEM_CD4_TCELL_DN	10/155	188/21341	1.20428384609521e-06	0.00507123927590692	0.00473600468317021	4363/10144/753/26036/55870/9736/23077/51176/22866/10055
GSE13411_NAIVE_BCELL_VS_PLASMA_CELL_UP	9/155	196/21341	1.37076309642653e-05	0.0169518307129344	0.0158312288726325	11165/5976/60468/976/64421/23064/23355/54856/1911
GSE12845_IGD_POS_BLOOD_VS_NAIVE_TONSIL_BCELL_DN	9/155	199/21341	1.54726362942184e-05	0.0169518307129344	0.0158312288726325	22992/65117/4026/9962/23112/976/8672/9698/23013
GSE21546_WT_VS_SAP1A_KO_AND_ELK1_KO_DP_THYMOCYTES_DN	9/155	200/21341	1.61024276541765e-05	0.0169518307129344	0.0158312288726325	26207/26065/23048/60468/54165/10129/1911/7798/65979
GSE11386_NAIVE_VS_MEMORY_BCELL_DN	8/155	159/21341	2.16765493711829e-05	0.0182559898804103	0.0170491765159451	64324/60468/55870/8672/23077/51176/7982/84186
GSE25677_MPL_VS_R848_STIM_BCELL_DN	8/155	181/21341	5.46417722479839e-05	0.0210165394043168	0.0196272397391613	1786/8826/10163/50650/60468/10129/6197/9402
GSE38696_LIGHT_ZONE_VS_DARK_ZONE_BCELL_UP	8/155	184/21341	6.13508678263242e-05	0.0210165394043168	0.0196272397391613	26207/549/55187/23365/23077/8065/7409/84186
NAKAYA_PBMC_FLUARIX_FLUVIRIN_AGE_18_50YO_CORRELATED_WITH_HAI_28DY_RESPONSE_AT_3DY_NEGATIVE	11/155	364/21341	7.40787414418323e-05	0.0210165394043168	0.0196272397391613	10163/65117/378938/60468/50852/56204/54856/5094/114799/51176/55818
GSE11057_NAIVE_VS_MEMORY_CD4_TCELL_DN	8/155	198/21341	0.000102409851145932	0.0210165394043168	0.0196272397391613	4967/23406/8826/8832/196/4026/3560/10788
GSE11057_NAIVE_VS_CENT_MEMORY_CD4_TCELL_DN	8/155	199/21341	0.000106051200459093	0.0210165394043168	0.0196272397391613	4967/4363/23406/8826/8832/196/4026/10788
GSE20198_UNTREATED_VS_IL12_IL18_TREATED_ACT_CD4_TCELL_UP	8/155	199/21341	0.000106051200459093	0.0210165394043168	0.0196272397391613	55972/26065/146691/10992/9274/5094/55683/7798
GSE5542_UNTREATED_VS_IFNA_TREATED_EPITHELIAL_CELLS_6H_UP	8/155	199/21341	0.000106051200459093	0.0210165394043168	0.0196272397391613	4967/23406/8826/3560/57649/7798/283989/1822
GSE6092_UNSTIM_VS_IFNG_STIM_ENDOTHELIAL_CELL_DN	8/155	199/21341	0.000106051200459093	0.0210165394043168	0.0196272397391613	26207/1060/8832/50650/60468/23112/26036/2035
GSE11961_FOLLICULAR_BCELL_VS_GERMINAL_CENTER_BCELL_DAY40_UP	8/155	200/21341	0.000109799065992631	0.0210165394043168	0.0196272397391613	8826/26207/976/79745/55870/10129/6645/23163
GSE17186_NAIVE_VS_CD21HIGH_TRANSITIONAL_BCELL_DN	8/155	200/21341	0.000109799065992631	0.0210165394043168	0.0196272397391613	1786/196/23443/55236/51460/92181/7798/1871
GSE24026_PD1_LIGATION_VS_CTRL_IN_ACT_TCELL_LINE_DN	8/155	200/21341	0.000109799065992631	0.0210165394043168	0.0196272397391613	6929/23214/65117/54815/54878/55683/22870/55818
GSE2770_UNTREATED_VS_IL12_TREATED_ACT_CD4_TCELL_2H_UP	8/155	200/21341	0.000109799065992631	0.0210165394043168	0.0196272397391613	8826/7009/4215/23214/10788/10129/23604/6873
GSE27786_ERYTHROBLAST_VS_MONO_MAC_DN	8/155	200/21341	0.000109799065992631	0.0210165394043168	0.0196272397391613	11165/9851/50650/64421/6197/56204/84937/23077
GSE29618_PRE_VS_DAY7_POST_TIV_FLU_VACCINE_PDC_DN	8/155	200/21341	0.000109799065992631	0.0210165394043168	0.0196272397391613	23476/4967/4026/23048/54815/10767/54856/23077
GSE29949_MICROGLIA_BRAIN_VS_MONOCYTE_BONE_MARROW_DN	8/155	200/21341	0.000109799065992631	0.0210165394043168	0.0196272397391613	1786/1060/55187/976/10129/23355/9736/23163
GSE360_DC_VS_MAC_L_DONOVANI_DN	8/155	200/21341	0.000109799065992631	0.0210165394043168	0.0196272397391613	7009/23443/6613/10788/6197/8065/7409/55818
GSE45739_UNSTIM_VS_ACD3_ACD28_STIM_NRAS_KO_CD4_TCELL_UP	8/155	200/21341	0.000109799065992631	0.0210165394043168	0.0196272397391613	7818/10144/6767/10129/23355/50852/1911/51176
GSE15330_HSC_VS_MEGAKARYOCYTE_ERYTHROID_PROGENITOR_UP	7/155	162/21341	0.000185254784578849	0.0325044957442306	0.0303557839994114	4215/146691/60468/50852/84937/51176/9402
GSE7348_UNSTIM_VS_TOLERIZED_AND_LPS_STIM_MACROPHAGE_UP	7/155	162/21341	0.000185254784578849	0.0325044957442306	0.0303557839994114	57690/23303/23048/64324/51460/79613/64783
GSE15330_LYMPHOID_MULTIPOTENT_VS_MEGAKARYOCYTE_ERYTHROID_PROGENITOR_IKAROS_KO_UP	7/155	166/21341	0.000215201760234224	0.0361607597803545	0.0337703504704232	57690/4215/146691/60468/50852/84937/51176
GSE3920_IFNB_VS_IFNG_TREATED_ENDOTHELIAL_CELL_UP	7/155	167/21341	0.000223267574041609	0.0361607597803545	0.0337703504704232	8705/6223/79801/4700/50852/84937/51176
GSE27896_HDAC6_KO_VS_WT_TREG_UP	7/155	176/21341	0.000307413994613966	0.044163439260395	0.0412440123178232	7818/23303/6767/23064/9698/22870/7409
GSE26488_CTRL_VS_PEPTIDE_INJECTION_OT2_THYMOCYTE_DN	7/155	183/21341	0.00038906846518258	0.044163439260395	0.0412440123178232	8826/54899/10163/8289/50650/60468/10129
ANDERSON_BLOOD_CN54GP140_ADJUVANTED_WITH_GLA_AF_AGE_18_45YO_1DY_DN	5/155	85/21341	0.000389337368171722	0.044163439260395	0.0412440123178232	5976/54878/10992/23355/23013
GSE21063_CTRL_VS_ANTI_IGM_STIM_BCELL_NFATC1_KO_3H_DN	7/155	188/21341	0.000457369213355629	0.044163439260395	0.0412440123178232	283450/57494/55187/148867/79745/56204/7798
GSE21927_BALBC_VS_C57BL6_MONOCYTE_SPLEEN_UP	7/155	189/21341	0.000472112218423353	0.044163439260395	0.0412440123178232	60468/6197/9698/57711/51176/1871/84186
GSE16755_CTRL_VS_IFNA_TREATED_MAC_UP	7/155	195/21341	0.000568729659002528	0.044163439260395	0.0412440123178232	1786/10144/23214/23355/2035/114799/55818
GSE13738_RESTING_VS_BYSTANDER_ACTIVATED_CD4_TCELL_DN	7/155	198/21341	0.000622606124984843	0.044163439260395	0.0412440123178232	10048/753/4026/3560/976/8742/4700
GSE1460_INTRATHYMIC_T_PROGENITOR_VS_THYMIC_STROMAL_CELL_UP	7/155	198/21341	0.000622606124984843	0.044163439260395	0.0412440123178232	7818/284001/59269/54878/64421/50852/23077
GSE29618_PRE_VS_DAY7_POST_TIV_FLU_VACCINE_MONOCYTE_UP	7/155	198/21341	0.000622606124984843	0.044163439260395	0.0412440123178232	8705/9851/1060/728621/79058/2035/54856
GSE37301_LYMPHOID_PRIMED_MPP_VS_GRAN_MONO_PROGENITOR_DN	7/155	198/21341	0.000622606124984843	0.044163439260395	0.0412440123178232	1786/6613/23112/54878/79058/1911/1871
GSE4984_LPS_VS_VEHICLE_CTRL_TREATED_DC_DN	7/155	198/21341	0.000622606124984843	0.044163439260395	0.0412440123178232	4967/23406/8826/7009/23102/148867/10788
GSE5542_UNTREATED_VS_IFNG_TREATED_EPITHELIAL_CELLS_24H_UP	7/155	198/21341	0.000622606124984843	0.044163439260395	0.0412440123178232	4967/8826/3560/6645/23365/7798/283989
GSE7460_FOXP3_MUT_VS_WT_ACT_TCONV_DN	7/155	198/21341	0.000622606124984843	0.044163439260395	0.0412440123178232	4967/57153/817/148867/10129/23013/51176
GSE12366_PLASMA_CELL_VS_NAIVE_BCELL_DN	7/155	199/21341	0.000641438856608177	0.044163439260395	0.0412440123178232	10163/8289/405/64421/10096/6197/1399
GSE14350_TREG_VS_TEFF_UP	7/155	199/21341	0.000641438856608177	0.044163439260395	0.0412440123178232	57153/26036/29123/55870/9698/50852/1399
GSE21927_C26GM_VS_4T1_TUMOR_MONOCYTE_BALBC_DN	7/155	199/21341	0.000641438856608177	0.044163439260395	0.0412440123178232	26207/283450/10163/54878/2035/1911/1871
GSE22886_NAIVE_CD4_TCELL_VS_12H_ACT_TH1_UP	7/155	199/21341	0.000641438856608177	0.044163439260395	0.0412440123178232	26065/23048/55187/23064/23355/1911/23077
GSE3982_MEMORY_CD4_TCELL_VS_BCELL_UP	7/155	199/21341	0.000641438856608177	0.044163439260395	0.0412440123178232	1786/3560/54878/976/10129/50852/9402
GSE40273_EOS_KO_VS_WT_TREG_DN	7/155	199/21341	0.000641438856608177	0.044163439260395	0.0412440123178232	57153/55972/57690/26207/60468/54165/23163
GSE40666_UNTREATED_VS_IFNA_STIM_STAT4_KO_EFFECTOR_CD8_TCELL_90MIN_DN	7/155	199/21341	0.000641438856608177	0.044163439260395	0.0412440123178232	57690/60468/8672/9698/79613/22866/9402
GSE7460_WT_VS_FOXP3_HET_ACT_WITH_TGFB_TCONV_UP	7/155	199/21341	0.000641438856608177	0.044163439260395	0.0412440123178232	26207/283450/50650/976/148867/50852/51176
GSE13411_SWITCHED_MEMORY_BCELL_VS_PLASMA_CELL_UP	7/155	200/21341	0.000660721128806669	0.044163439260395	0.0412440123178232	11165/26065/55187/64421/6197/57711/55818
GSE14308_TH17_VS_NATURAL_TREG_DN	7/155	200/21341	0.000660721128806669	0.044163439260395	0.0412440123178232	4967/57521/79956/146691/23355/23077/114799
GSE17721_LPS_VS_POLYIC_16H_BMDC_DN	7/155	200/21341	0.000660721128806669	0.044163439260395	0.0412440123178232	57153/7009/23214/3560/817/10096/1871
GSE17721_PAM3CSK4_VS_GADIQUIMOD_8H_BMDC_DN	7/155	200/21341	0.000660721128806669	0.044163439260395	0.0412440123178232	10048/4795/8832/23214/54815/117584/128866
GSE18893_CTRL_VS_TNF_TREATED_TREG_2H_DN	7/155	200/21341	0.000660721128806669	0.044163439260395	0.0412440123178232	10048/29035/727957/54899/26065/976/871
GSE21546_WT_VS_SAP1A_KO_ANTI_CD3_STIM_DP_THYMOCYTES_DN	7/155	200/21341	0.000660721128806669	0.044163439260395	0.0412440123178232	4363/55236/55870/10454/6891/9736/1399
GSE2770_UNTREATED_VS_TGFB_AND_IL12_TREATED_ACT_CD4_TCELL_6H_UP	7/155	200/21341	0.000660721128806669	0.044163439260395	0.0412440123178232	29035/64421/55870/7251/79058/56204/55818
GSE27786_ERYTHROBLAST_VS_NEUTROPHIL_DN	7/155	200/21341	0.000660721128806669	0.044163439260395	0.0412440123178232	4795/6767/23443/55187/6197/84937/1822
GSE30962_ACUTE_VS_CHRONIC_LCMV_SECONDARY_INF_CD8_TCELL_UP	7/155	200/21341	0.000660721128806669	0.044163439260395	0.0412440123178232	57690/26207/753/23048/10788/10129/51176
GSE31082_DN_VS_CD8_SP_THYMOCYTE_UP	7/155	200/21341	0.000660721128806669	0.044163439260395	0.0412440123178232	26528/55236/10767/92912/7531/375748/1871
GSE35685_CD34POS_CD38NEG_VS_CD34POS_CD10NEG_CD62LPOS_BONE_MARROW_UP	7/155	200/21341	0.000660721128806669	0.044163439260395	0.0412440123178232	23476/8826/4215/26065/4700/7251/23077
GSE35825_IFNA_VS_IFNG_STIM_MACROPHAGE_DN	7/155	200/21341	0.000660721128806669	0.044163439260395	0.0412440123178232	11165/1786/23112/10788/10129/8672/23064
GSE42021_CD24LO_TREG_VS_CD24LO_TCONV_THYMUS_UP	7/155	200/21341	0.000660721128806669	0.044163439260395	0.0412440123178232	26207/64324/55870/11163/7409/128866/1822
GSE43955_TH0_VS_TGFB_IL6_TH17_ACT_CD4_TCELL_60H_UP	7/155	200/21341	0.000660721128806669	0.044163439260395	0.0412440123178232	4363/59269/10163/976/10767/6197/7251
GSE5589_UNSTIM_VS_45MIN_LPS_AND_IL10_STIM_MACROPHAGE_UP	7/155	200/21341	0.000660721128806669	0.044163439260395	0.0412440123178232	23476/10048/7009/4795/976/6891/8726
GSE9006_HEALTHY_VS_TYPE_1_DIABETES_PBMC_1MONTH_POST_DX_UP	7/155	200/21341	0.000660721128806669	0.044163439260395	0.0412440123178232	10144/26065/23443/8672/6891/6645/5094
NAKAYA_PBMC_FLUARIX_FLUVIRIN_AGE_18_50YO_CORRELATED_WITH_HAI_28DY_RESPONSE_AT_7DY_NEGATIVE	11/155	475/21341	0.000722522066826962	0.0475396941157553	0.0443970796326567	25981/4026/57494/378938/60468/26036/50852/54856/5094/51176/7798
A table list, including ID & Description, GeneRatio, BgRatio, p value, adjusted p value, q value, and gene ID of each immunological signature gene sets enriched by employing over-representation analysis with intact provirus-targeted genes retrieved in HIV-1-infected individuals subjected to a long period of ART. The intact provirus-targeted genes present in the KEGG BRITE classification “signal t…
