## Supplemental Tables for "The dynamic linkage between intact provirus integration sites and the host functional genome property alongside HIV-1 infections associated with antiretroviral therapy": S13 Table.xlsx

### Sheet: 工作表 1 - msigdb_untreat_inter_hi
S13 Table. Immunological signature gene sets enriched in HIV-1-infected individuals before ART (input genes reported to interact with HIV-1)
ID & Description	GeneRatio	BgRatio	pvalue	p.adjust	qvalue	geneID	Count
GSE12003_4D_VS_8D_CULTURE_MIR223_KO_BM_PROGENITOR_DN	6/45	168/21355	1.36940995851842e-06	0.00324276278177162	0.00316405774626098	257160/64793/9882/7421/54476/5476	6
GSE22342_CD11C_HIGH_VS_LOW_DECIDUAL_MACROPHAGES_UP	5/45	198/21355	5.88872903448149e-05	0.0243749255620523	0.0237833221944811	11165/9611/965/5690/54476	5
GSE19888_CTRL_VS_A3R_ACTIVATION_MAST_CELL_UP	5/45	199/21355	6.03108138361553e-05	0.0243749255620523	0.0237833221944811	64784/84166/860/9967/5690	5
GSE17721_CTRL_VS_POLYIC_1H_BMDC_UP	5/45	200/21355	6.17607911200649e-05	0.0243749255620523	0.0237833221944811	55666/1785/5690/5571/9978	5
GSE360_L_DONOVANI_VS_L_MAJOR_DC_UP	5/45	200/21355	6.17607911200649e-05	0.0243749255620523	0.0237833221944811	4297/11165/22978/5476/2108	5
GSE9988_ANTI_TREM1_VS_CTRL_TREATED_MONOCYTES_DN	5/45	200/21355	6.17607911200649e-05	0.0243749255620523	0.0237833221944811	4297/3454/64784/9611/10664	5
A table list, including ID & Description, GeneRatio, BgRatio, p value, adjusted p value, q value, and gene ID of each immunological signature gene sets enriched by employing over-representation analysis with intact provirus-targeted genes that were reported to interact with HIV-1; the genes were retrieved from pretreatment HIV-1-infected individuals.
