## Supplemental Tables for "The dynamic linkage between intact provirus integration sites and the host functional genome property alongside HIV-1 infections associated with antiretroviral therapy": S14 Table.xlsx

### Sheet: 工作表 1 - msigdb_short_inter_hiv
S14 Table. Immunological signature gene sets enriched in HIV-1-infected individuals after a short period of ART (input genes reported to interact with HIV-1)
ID & Description	GeneRatio	BgRatio	pvalue	p.adjust	qvalue	geneID	Count
GSE10325_CD4_TCELL_VS_BCELL_UP	7/58	198/21355	1.06760329513907e-06	0.00169623946851663	0.00151327073348505	22848/1540/5295/5588/5578/8631/138151	7
GSE35685_CD34POS_CD38NEG_VS_CD34POS_CD10NEG_CD62LPOS_BONE_MARROW_UP	7/58	200/21355	1.14186433424209e-06	0.00169623946851663	0.00151327073348505	5339/23476/7414/721/2530/4700/65125	7
GSE27241_WT_VS_RORGT_KO_TH17_POLARIZED_CD4_TCELL_TREATED_WITH_DIGOXIN_UP	6/58	180/21355	9.28306728687328e-06	0.00609931951237631	0.00544140251631156	1387/9918/9520/5925/5578/65125	6
GSE10273_HIGH_VS_LOW_IL7_TREATED_IRF4_8_NULL_PRE_BCELL_DN	6/58	198/21355	1.59617220733877e-05	0.00609931951237631	0.00544140251631156	29110/7187/3710/1778/10956/4700	6
GSE21546_WT_VS_SAP1A_KO_AND_ELK1_KO_ANTI_CD3_STIM_DP_THYMOCYTES_UP	6/58	199/21355	1.64236136314408e-05	0.00609931951237631	0.00544140251631156	120/7414/2885/4627/1540/5295	6
GSE21927_C26GM_VS_4T1_TUMOR_MONOCYTE_BALBC_DN	6/58	199/21355	1.64236136314408e-05	0.00609931951237631	0.00544140251631156	120/1387/22848/1540/10905/1432	6
GSE21927_SPLEEN_C57BL6_VS_EL4_TUMOR_BALBC_MONOCYTES_UP	6/58	199/21355	1.64236136314408e-05	0.00609931951237631	0.00544140251631156	120/1387/22848/5533/10905/1432	6
GSE45365_WT_VS_IFNAR_KO_CD8A_DC_MCMV_INFECTION_UP	6/58	199/21355	1.64236136314408e-05	0.00609931951237631	0.00544140251631156	23476/22848/7414/10956/51586/138151	6
OCONNOR_PBMC_MENVEO_ACWYVAX_AGE_30_70YO_7DY_AFTER_SECOND_DOSE_VS_7DY_AFTER_FIRST_DOSE_UP	5/58	145/21355	4.61973610858319e-05	0.0152502621984452	0.0136052579197807	5339/1778/1729/23248/51586	5
GSE32901_TH1_VS_TH17_ENRICHED_CD4_TCELL_UP	5/58	174/21355	0.000109551480252162	0.0183423537840267	0.0163638140013744	120/4627/5588/1432/55291	5
GSE32255_WT_UNSTIM_VS_JMJD2D_KNOCKDOWN_4H_LPS_STIM_DC_UP	5/58	175/21355	0.000112541156686247	0.0183423537840267	0.0163638140013744	1387/6894/22848/5588/4700	5
GSE9601_UNTREATED_VS_PI3K_INHIBITOR_TREATED_HCMV_INF_MONOCYTE_UP	5/58	176/21355	0.000115593110823166	0.0183423537840267	0.0163638140013744	30844/4627/5588/10956/51586	5
GSE25677_MPL_VS_R848_STIM_BCELL_DN	5/58	181/21355	0.000131818162849389	0.0183423537840267	0.0163638140013744	120/30844/3660/4627/7170	5
GSE14000_4H_VS_16H_LPS_DC_TRANSLATED_RNA_UP	5/58	196/21355	0.000191114471888341	0.0183423537840267	0.0163638140013744	6894/7187/22848/3064/91942	5
GSE14000_UNSTIM_VS_16H_LPS_DC_TRANSLATED_RNA_UP	5/58	197/21355	0.000195687494980727	0.0183423537840267	0.0163638140013744	6894/7187/22848/7414/138151	5
GSE22886_NAIVE_CD4_TCELL_VS_MONOCYTE_UP	5/58	197/21355	0.000195687494980727	0.0183423537840267	0.0163638140013744	3710/5295/5588/5578/8631	5
GSE32533_WT_VS_MIR17_KO_ACT_CD4_TCELL_DN	5/58	197/21355	0.000195687494980727	0.0183423537840267	0.0163638140013744	23476/1315/7170/5925/10905	5
GSE10325_CD4_TCELL_VS_MYELOID_UP	5/58	199/21355	0.000205083809000941	0.0183423537840267	0.0163638140013744	1540/5295/5588/5578/8631	5
GSE10325_LUPUS_CD4_TCELL_VS_LUPUS_BCELL_UP	5/58	199/21355	0.000205083809000941	0.0183423537840267	0.0163638140013744	1540/5295/5588/5578/8631	5
GSE10325_LUPUS_CD4_TCELL_VS_LUPUS_MYELOID_UP	5/58	199/21355	0.000205083809000941	0.0183423537840267	0.0163638140013744	3710/5533/5588/5578/8631	5
GSE22886_NAIVE_TCELL_VS_DC_UP	5/58	199/21355	0.000205083809000941	0.0183423537840267	0.0163638140013744	120/3710/5533/5588/8631	5
GSE44955_MCSF_VS_MCSF_AND_IL27_STIM_MACROPHAGE_DN	5/58	199/21355	0.000205083809000941	0.0183423537840267	0.0163638140013744	5339/30844/7414/1729/10956	5
GSE11961_FOLLICULAR_BCELL_VS_MEMORY_BCELL_DAY7_UP	5/58	200/21355	0.000209909131153453	0.0183423537840267	0.0163638140013744	1778/4627/9520/3064/51586	5
GSE1460_CD4_THYMOCYTE_VS_NAIVE_CD4_TCELL_ADULT_BLOOD_DN	5/58	200/21355	0.000209909131153453	0.0183423537840267	0.0163638140013744	29110/22848/5533/5578/138151	5
GSE15330_WT_VS_IKAROS_KO_HSC_UP	5/58	200/21355	0.000209909131153453	0.0183423537840267	0.0163638140013744	5339/5880/7414/1520/10905	5
GSE15330_WT_VS_IKAROS_KO_MEGAKARYOCYTE_ERYTHROID_PROGENITOR_DN	5/58	200/21355	0.000209909131153453	0.0183423537840267	0.0163638140013744	5880/23186/10905/4700/65125	5
GSE17721_LPS_VS_CPG_24H_BMDC_DN	5/58	200/21355	0.000209909131153453	0.0183423537840267	0.0163638140013744	5880/23476/5888/1520/55291	5
GSE20715_WT_VS_TLR4_KO_6H_OZONE_LUNG_UP	5/58	200/21355	0.000209909131153453	0.0183423537840267	0.0163638140013744	120/4627/1520/5578/1432	5
GSE2770_TGFB_AND_IL4_VS_IL12_TREATED_ACT_CD4_TCELL_6H_UP	5/58	200/21355	0.000209909131153453	0.0183423537840267	0.0163638140013744	22848/23198/4627/1520/5588	5
GSE30083_SP1_VS_SP4_THYMOCYTE_DN	5/58	200/21355	0.000209909131153453	0.0183423537840267	0.0163638140013744	120/22806/1520/5533/23248	5
GSE411_UNSTIM_VS_100MIN_IL6_STIM_SOCS3_KO_MACROPHAGE_UP	5/58	200/21355	0.000209909131153453	0.0183423537840267	0.0163638140013744	5880/55870/7187/22848/8631	5
GSE41867_NAIVE_VS_DAY6_LCMV_EFFECTOR_CD8_TCELL_DN	5/58	200/21355	0.000209909131153453	0.0183423537840267	0.0163638140013744	55870/1778/4627/23293/51586	5
GSE43863_NAIVE_VS_MEMORY_LY6C_INT_CXCR5POS_CD4_TCELL_D150_LCMV_UP	5/58	200/21355	0.000209909131153453	0.0183423537840267	0.0163638140013744	5339/120/3660/4627/5925	5
GSE43863_TH1_VS_TFH_MEMORY_CD4_TCELL_DN	5/58	200/21355	0.000209909131153453	0.0183423537840267	0.0163638140013744	5339/120/3710/7414/4627	5
GSE21033_1H_VS_12H_POLYIC_STIM_DC_DN	4/58	141/21355	0.000585993183194891	0.0480316171937048	0.0428505773685092	120/3183/1540/65125	4
NAKAYA_MONOCYTE_FLUMIST_AGE_18_50YO_7DY_DN	5/58	260/21355	0.000696859277947223	0.0480316171937048	0.0428505773685092	5880/1315/1729/7170/1540	5
GSE21033_CTRL_VS_POLYIC_STIM_DC_6H_DN	4/58	157/21355	0.000876101795515382	0.0480316171937048	0.0428505773685092	1387/22806/2530/23248	4
GSE7348_UNSTIM_VS_TOLERIZED_AND_LPS_STIM_MACROPHAGE_DN	4/58	160/21355	0.00094001119654671	0.0480316171937048	0.0428505773685092	57634/23198/51807/5588	4
GSE7768_OVA_ALONE_VS_OVA_WITH_MPL_IMMUNIZED_MOUSE_WHOLE_SPLEEN_6H_DN	4/58	164/21355	0.0010302450981993	0.0480316171937048	0.0428505773685092	30844/3660/23198/9520	4
GSE24671_CTRL_VS_BAKIMULC_INFECTED_MOUSE_SPLENOCYTES_DN	4/58	170/21355	0.00117677806755743	0.0480316171937048	0.0428505773685092	5339/5588/5925/8631	4
GSE15624_3H_VS_6H_HALOFUGINONE_TREATED_CD4_TCELL_UP	4/58	171/21355	0.00120254646725094	0.0480316171937048	0.0428505773685092	5339/5880/8631/65125	4
GSE1925_CTRL_VS_IFNG_PRIMED_MACROPHAGE_3H_IFNG_STIM_UP	4/58	174/21355	0.00128222437933264	0.0480316171937048	0.0428505773685092	2961/4627/1520/55291	4
GSE7348_LPS_VS_TOLERIZED_AND_LPS_STIM_MACROPHAGE_DN	4/58	174/21355	0.00128222437933264	0.0480316171937048	0.0428505773685092	30844/1778/1540/5588	4
GSE10422_WT_VS_BAFF_TRANSGENIC_LN_BCELL_UP	4/58	180/21355	0.00145254890984975	0.0480316171937048	0.0428505773685092	6894/7170/2530/23248	4
GSE37301_CD4_TCELL_VS_GRANULOCYTE_MONOCYTE_PROGENITOR_DN	4/58	180/21355	0.00145254890984975	0.0480316171937048	0.0428505773685092	22848/11273/5533/5588	4
GSE11057_EFF_MEM_VS_CENT_MEM_CD4_TCELL_DN	4/58	188/21355	0.00170342325382109	0.0480316171937048	0.0428505773685092	55870/57634/9918/5533	4
GSE29618_BCELL_VS_MDC_DAY7_FLU_VACCINE_UP	4/58	192/21355	0.0018395129484104	0.0480316171937048	0.0428505773685092	120/22806/2530/8631	4
GSE1460_NAIVE_CD4_TCELL_ADULT_BLOOD_VS_THYMIC_STROMAL_CELL_UP	4/58	193/21355	0.00187467970139576	0.0480316171937048	0.0428505773685092	22848/1729/3064/1432	4
GSE17974_CTRL_VS_ACT_IL4_AND_ANTI_IL12_4H_CD4_TCELL_UP	4/58	194/21355	0.00191031056546912	0.0480316171937048	0.0428505773685092	6894/5533/5578/8631	4
GSE26928_NAIVE_VS_EFF_MEMORY_CD4_TCELL_DN	4/58	194/21355	0.00191031056546912	0.0480316171937048	0.0428505773685092	2885/5533/5295/4700	4
GSE37416_0H_VS_24H_F_TULARENSIS_LVS_NEUTROPHIL_UP	4/58	196/21355	0.00198297735358831	0.0480316171937048	0.0428505773685092	7414/7170/1432/65125	4
GSE41867_DAY6_VS_DAY15_LCMV_ARMSTRONG_EFFECTOR_CD8_TCELL_DN	4/58	196/21355	0.00198297735358831	0.0480316171937048	0.0428505773685092	22848/9520/55291/65125	4
GSE11057_CD4_CENT_MEM_VS_PBMC_UP	4/58	197/21355	0.00202001963045064	0.0480316171937048	0.0428505773685092	55870/3710/55690/5588	4
GSE1460_CD4_THYMOCYTE_VS_NAIVE_CD4_TCELL_CORD_BLOOD_DN	4/58	197/21355	0.00202001963045064	0.0480316171937048	0.0428505773685092	5339/6894/22848/5578	4
GSE16450_CTRL_VS_IFNA_12H_STIM_IMMATURE_NEURON_CELL_LINE_UP	4/58	197/21355	0.00202001963045064	0.0480316171937048	0.0428505773685092	5588/5578/2530/8631	4
GSE13411_NAIVE_VS_MEMORY_BCELL_DN	4/58	198/21355	0.00205753872379835	0.0480316171937048	0.0428505773685092	6894/7187/1778/9491	4
GSE21360_PRIMARY_VS_QUATERNARY_MEMORY_CD8_TCELL_DN	4/58	198/21355	0.00205753872379835	0.0480316171937048	0.0428505773685092	120/5588/8631/55291	4
GSE22886_CD4_TCELL_VS_BCELL_NAIVE_UP	4/58	198/21355	0.00205753872379835	0.0480316171937048	0.0428505773685092	5295/5578/51586/65125	4
GSE22886_CD8_TCELL_VS_BCELL_NAIVE_UP	4/58	198/21355	0.00205753872379835	0.0480316171937048	0.0428505773685092	5588/5578/51586/138151	4
GSE22886_NAIVE_TCELL_VS_MONOCYTE_UP	4/58	198/21355	0.00205753872379835	0.0480316171937048	0.0428505773685092	3710/5588/5578/8631	4
GSE26030_UNSTIM_VS_RESTIM_TH17_DAY5_POST_POLARIZATION_DN	4/58	198/21355	0.00205753872379835	0.0480316171937048	0.0428505773685092	2961/30844/4627/4700	4
GSE360_L_MAJOR_VS_B_MALAYI_HIGH_DOSE_DC_DN	4/58	198/21355	0.00205753872379835	0.0480316171937048	0.0428505773685092	1778/7414/23198/5925	4
GSE36476_CTRL_VS_TSST_ACT_16H_MEMORY_CD4_TCELL_YOUNG_UP	4/58	198/21355	0.00205753872379835	0.0480316171937048	0.0428505773685092	120/5295/5588/8631	4
GSE36476_CTRL_VS_TSST_ACT_72H_MEMORY_CD4_TCELL_YOUNG_UP	4/58	198/21355	0.00205753872379835	0.0480316171937048	0.0428505773685092	120/1387/3710/5295	4
GSE3982_EOSINOPHIL_VS_BASOPHIL_DN	4/58	198/21355	0.00205753872379835	0.0480316171937048	0.0428505773685092	120/5588/2530/8631	4
GSE42021_TCONV_PLN_VS_TREG_PRECURSORS_THYMUS_UP	4/58	198/21355	0.00205753872379835	0.0480316171937048	0.0428505773685092	7187/5578/10905/138151	4
GSE11057_EFF_MEM_VS_CENT_MEM_CD4_TCELL_UP	4/58	199/21355	0.00209553779897368	0.0480316171937048	0.0428505773685092	29110/7414/1729/1289	4
GSE12845_IGD_POS_BLOOD_VS_DARKZONE_GC_TONSIL_BCELL_DN	4/58	199/21355	0.00209553779897368	0.0480316171937048	0.0428505773685092	2961/30844/3183/5578	4
GSE1460_INTRATHYMIC_T_PROGENITOR_VS_CD4_THYMOCYTE_DN	4/58	199/21355	0.00209553779897368	0.0480316171937048	0.0428505773685092	5880/30844/7414/8631	4
GSE22886_NAIVE_CD8_TCELL_VS_MONOCYTE_UP	4/58	199/21355	0.00209553779897368	0.0480316171937048	0.0428505773685092	3710/5588/5578/8631	4
GSE23321_CD8_STEM_CELL_MEMORY_VS_EFFECTOR_MEMORY_CD8_TCELL_UP	4/58	199/21355	0.00209553779897368	0.0480316171937048	0.0428505773685092	23476/9491/2885/9520	4
GSE27859_MACROPHAGE_VS_CD11C_INT_F480_INT_DC_DN	4/58	199/21355	0.00209553779897368	0.0480316171937048	0.0428505773685092	2885/7170/2530/4700	4
GSE29949_DC_BRAIN_VS_MONOCYTE_BONE_MARROW_UP	4/58	199/21355	0.00209553779897368	0.0480316171937048	0.0428505773685092	4627/1540/2530/1432	4
GSE360_CTRL_VS_T_GONDII_DC_UP	4/58	199/21355	0.00209553779897368	0.0480316171937048	0.0428505773685092	7414/4627/1729/1432	4
GSE360_HIGH_DOSE_B_MALAYI_VS_M_TUBERCULOSIS_MAC_UP	4/58	199/21355	0.00209553779897368	0.0480316171937048	0.0428505773685092	6894/7187/1729/5578	4
GSE360_T_GONDII_VS_B_MALAYI_LOW_DOSE_DC_DN	4/58	199/21355	0.00209553779897368	0.0480316171937048	0.0428505773685092	7414/1729/3064/1432	4
GSE39382_IL3_VS_IL3_IL33_TREATED_MAST_CELL_DN	4/58	199/21355	0.00209553779897368	0.0480316171937048	0.0428505773685092	1729/1540/5533/5588	4
GSE7460_CTRL_VS_FOXP3_OVEREXPR_TCONV_1_UP	4/58	199/21355	0.00209553779897368	0.0480316171937048	0.0428505773685092	120/5925/10905/3157	4
GSE8621_UNSTIM_VS_LPS_STIM_MACROPHAGE_DN	4/58	199/21355	0.00209553779897368	0.0480316171937048	0.0428505773685092	7187/22848/79036/4700	4
GSE11961_FOLLICULAR_BCELL_VS_GERMINAL_CENTER_BCELL_DAY7_DN	4/58	200/21355	0.00213402001668429	0.0480316171937048	0.0428505773685092	30844/1289/51586/138151	4
GSE12392_CD8A_POS_VS_NEG_SPLEEN_DC_DN	4/58	200/21355	0.00213402001668429	0.0480316171937048	0.0428505773685092	5339/9918/1778/7414	4
GSE12845_IGD_POS_BLOOD_VS_PRE_GC_TONSIL_BCELL_DN	4/58	200/21355	0.00213402001668429	0.0480316171937048	0.0428505773685092	9918/30844/3710/2885	4
GSE1448_ANTI_VALPHA2_VS_VBETA5_DP_THYMOCYTE_DN	4/58	200/21355	0.00213402001668429	0.0480316171937048	0.0428505773685092	22848/1778/3064/5578	4
GSE1460_DP_VS_CD4_THYMOCYTE_DN	4/58	200/21355	0.00213402001668429	0.0480316171937048	0.0428505773685092	7187/7414/1729/5578	4
GSE14908_ATOPIC_VS_NONATOPIC_PATIENT_RESTING_CD4_TCELL_UP	4/58	200/21355	0.00213402001668429	0.0480316171937048	0.0428505773685092	2885/5533/1432/4700	4
GSE14908_RESTING_VS_HDM_STIM_CD4_TCELL_NONATOPIC_PATIENT_DN	4/58	200/21355	0.00213402001668429	0.0480316171937048	0.0428505773685092	23186/1778/1729/5533	4
GSE15330_HSC_VS_GRANULOCYTE_MONOCYTE_PROGENITOR_IKAROS_KO_DN	4/58	200/21355	0.00213402001668429	0.0480316171937048	0.0428505773685092	57634/2961/1315/3157	4
GSE15330_WT_VS_IKAROS_KO_GRANULOCYTE_MONOCYTE_PROGENITOR_DN	4/58	200/21355	0.00213402001668429	0.0480316171937048	0.0428505773685092	3710/7414/5533/1432	4
GSE16450_IMMATURE_VS_MATURE_NEURON_CELL_LINE_12H_IFNA_STIM_UP	4/58	200/21355	0.00213402001668429	0.0480316171937048	0.0428505773685092	1387/55870/10956/23248	4
GSE16451_CTRL_VS_WEST_EQUINE_ENC_VIRUS_IMMATURE_NEURON_CELL_LINE_DN	4/58	200/21355	0.00213402001668429	0.0480316171937048	0.0428505773685092	30844/7414/5888/3064	4
GSE16522_MEMORY_VS_NAIVE_ANTI_CD3CD28_STIM_CD8_TCELL_DN	4/58	200/21355	0.00213402001668429	0.0480316171937048	0.0428505773685092	120/1520/5578/2530	4
GSE16697_CD4_TCELL_VS_TFH_CD4_TCELL_UP	4/58	200/21355	0.00213402001668429	0.0480316171937048	0.0428505773685092	30844/7414/22806/2885	4
GSE17301_ACD3_ACD28_VS_ACD3_ACD28_AND_IFNA2_STIM_CD8_TCELL_DN	4/58	200/21355	0.00213402001668429	0.0480316171937048	0.0428505773685092	1387/7187/1729/2530	4
GSE17721_0.5H_VS_12H_PAM3CSK4_BMDC_UP	4/58	200/21355	0.00213402001668429	0.0480316171937048	0.0428505773685092	30844/3660/23198/3183	4
GSE17721_12H_VS_24H_LPS_BMDC_UP	4/58	200/21355	0.00213402001668429	0.0480316171937048	0.0428505773685092	5339/30844/1729/65125	4
GSE17721_CPG_VS_GARDIQUIMOD_12H_BMDC_DN	4/58	200/21355	0.00213402001668429	0.0480316171937048	0.0428505773685092	55870/3660/5925/1289	4
GSE17721_CTRL_VS_PAM3CSK4_8H_BMDC_DN	4/58	200/21355	0.00213402001668429	0.0480316171937048	0.0428505773685092	29110/2961/55690/2885	4
GSE17721_LPS_VS_POLYIC_8H_BMDC_UP	4/58	200/21355	0.00213402001668429	0.0480316171937048	0.0428505773685092	5880/5533/1289/3157	4
GSE17721_PAM3CSK4_VS_CPG_12H_BMDC_DN	4/58	200/21355	0.00213402001668429	0.0480316171937048	0.0428505773685092	29110/23198/2885/2530	4
GSE17721_PAM3CSK4_VS_GADIQUIMOD_16H_BMDC_DN	4/58	200/21355	0.00213402001668429	0.0480316171937048	0.0428505773685092	23198/2885/5578/2530	4
GSE17721_POLYIC_VS_CPG_2H_BMDC_DN	4/58	200/21355	0.00213402001668429	0.0480316171937048	0.0428505773685092	29110/5888/721/65125	4
GSE17721_POLYIC_VS_GARDIQUIMOD_6H_BMDC_UP	4/58	200/21355	0.00213402001668429	0.0480316171937048	0.0428505773685092	29110/23476/51807/65125	4
GSE18203_CTRL_VS_INTRATUMORAL_CPG_INJ_MC38_TUMOR_UP	4/58	200/21355	0.00213402001668429	0.0480316171937048	0.0428505773685092	5339/4627/23248/138151	4
GSE19401_UNSTIM_VS_PAM2CSK4_STIM_FOLLICULAR_DC_DN	4/58	200/21355	0.00213402001668429	0.0480316171937048	0.0428505773685092	6894/3660/5925/4700	4
GSE19888_ADENOSINE_A3R_INH_VS_ACT_IN_MAST_CELL_UP	4/58	200/21355	0.00213402001668429	0.0480316171937048	0.0428505773685092	5888/51807/3183/79036	4
GSE20366_CD103_KLRG1_DP_VS_DN_TREG_DN	4/58	200/21355	0.00213402001668429	0.0480316171937048	0.0428505773685092	7414/22806/2530/65125	4
GSE21033_CTRL_VS_POLYIC_STIM_DC_3H_UP	4/58	200/21355	0.00213402001668429	0.0480316171937048	0.0428505773685092	1778/9491/2530/23248	4
GSE21360_PRIMARY_VS_TERTIARY_MEMORY_CD8_TCELL_UP	4/58	200/21355	0.00213402001668429	0.0480316171937048	0.0428505773685092	5339/5880/5295/1432	4
GSE21670_UNTREATED_VS_IL6_TREATED_CD4_TCELL_DN	4/58	200/21355	0.00213402001668429	0.0480316171937048	0.0428505773685092	22848/3710/55690/10956	4
GSE22886_DAY0_VS_DAY1_MONOCYTE_IN_CULTURE_UP	4/58	200/21355	0.00213402001668429	0.0480316171937048	0.0428505773685092	120/7414/1432/138151	4
GSE22886_NAIVE_CD8_TCELL_VS_DC_DN	4/58	200/21355	0.00213402001668429	0.0480316171937048	0.0428505773685092	23186/2885/3064/1520	4
GSE22886_TH1_VS_TH2_48H_ACT_DN	4/58	200/21355	0.00213402001668429	0.0480316171937048	0.0428505773685092	5295/5588/5578/23248	4
GSE24210_CTRL_VS_IL35_TREATED_TCONV_CD4_TCELL_UP	4/58	200/21355	0.00213402001668429	0.0480316171937048	0.0428505773685092	5880/7187/3660/3710	4
GSE2770_UNTREATED_VS_IL12_TREATED_ACT_CD4_TCELL_2H_UP	4/58	200/21355	0.00213402001668429	0.0480316171937048	0.0428505773685092	120/9918/7414/4627	4
GSE27786_LIN_NEG_VS_NKCELL_DN	4/58	200/21355	0.00213402001668429	0.0480316171937048	0.0428505773685092	55870/3710/1778/5533	4
GSE27786_NKCELL_VS_ERYTHROBLAST_UP	4/58	200/21355	0.00213402001668429	0.0480316171937048	0.0428505773685092	22848/3660/5533/4700	4
GSE31082_DN_VS_CD8_SP_THYMOCYTE_DN	4/58	200/21355	0.00213402001668429	0.0480316171937048	0.0428505773685092	1387/5880/7187/65125	4
GSE3203_INFLUENZA_INF_VS_IFNB_TREATED_LN_BCELL_DN	4/58	200/21355	0.00213402001668429	0.0480316171937048	0.0428505773685092	5339/7414/51807/5588	4
GSE32034_UNTREATED_VS_ROSIGLIZATONE_TREATED_LY6C_HIGH_MONOCYTE_UP	4/58	200/21355	0.00213402001668429	0.0480316171937048	0.0428505773685092	2961/1729/5533/1289	4
GSE33425_CD161_HIGH_VS_INT_CD8_TCELL_UP	4/58	200/21355	0.00213402001668429	0.0480316171937048	0.0428505773685092	55870/7414/1520/5925	4
GSE339_CD4POS_VS_CD8POS_DC_UP	4/58	200/21355	0.00213402001668429	0.0480316171937048	0.0428505773685092	5880/7187/1729/1432	4
GSE41867_NAIVE_VS_DAY15_LCMV_EFFECTOR_CD8_TCELL_DN	4/58	200/21355	0.00213402001668429	0.0480316171937048	0.0428505773685092	120/1387/23476/4627	4
GSE41867_NAIVE_VS_DAY30_LCMV_CLONE13_EXHAUSTED_CD8_TCELL_DN	4/58	200/21355	0.00213402001668429	0.0480316171937048	0.0428505773685092	22848/30844/3710/23198	4
GSE42021_CD24HI_TREG_VS_CD24HI_TCONV_THYMUS_DN	4/58	200/21355	0.00213402001668429	0.0480316171937048	0.0428505773685092	2961/22848/7414/51807	4
GSE42021_CD24LO_TREG_VS_CD24LO_TCONV_THYMUS_UP	4/58	200/21355	0.00213402001668429	0.0480316171937048	0.0428505773685092	55870/1778/1432/65125	4
GSE43955_1H_VS_20H_ACT_CD4_TCELL_WITH_TGFB_IL6_DN	4/58	200/21355	0.00213402001668429	0.0480316171937048	0.0428505773685092	7187/7414/5888/1520	4
GSE5503_MLN_DC_VS_PLN_DC_ACTIVATED_ALLOGENIC_TCELL_DN	4/58	200/21355	0.00213402001668429	0.0480316171937048	0.0428505773685092	1387/5578/3157/65125	4
GSE5503_PLN_DC_VS_SPLEEN_DC_ACTIVATED_ALLOGENIC_TCELL_DN	4/58	200/21355	0.00213402001668429	0.0480316171937048	0.0428505773685092	7187/9491/10905/79036	4
GSE5589_LPS_VS_LPS_AND_IL10_STIM_IL10_KO_MACROPHAGE_45MIN_DN	4/58	200/21355	0.00213402001668429	0.0480316171937048	0.0428505773685092	120/5880/22806/51807	4
GSE5589_LPS_VS_LPS_AND_IL10_STIM_IL6_KO_MACROPHAGE_45MIN_DN	4/58	200/21355	0.00213402001668429	0.0480316171937048	0.0428505773685092	120/5880/23476/7414	4
GSE7509_DC_VS_MONOCYTE_WITH_FCGRIIB_STIM_UP	4/58	200/21355	0.00213402001668429	0.0480316171937048	0.0428505773685092	9918/7187/1432/23248	4
GSE7852_LN_VS_THYMUS_TCONV_DN	4/58	200/21355	0.00213402001668429	0.0480316171937048	0.0428505773685092	7414/5888/5925/2530	4
A table list, including ID & Description, GeneRatio, BgRatio, p value, adjusted p value, q value, and gene ID of each immunological signature gene sets enriched by employing over-representation analysis with intact provirus-targeted genes that were reported to interact with HIV-1; the genes were retrieved from HIV-1-infected individuals subjected to a short period of ART.
