## Supplemental Tables for "The dynamic linkage between intact provirus integration sites and the host functional genome property alongside HIV-1 infections associated with antiretroviral therapy": S15 Table.xlsx

### Sheet: 工作表 1 - msigdb_short_NOT_inter_
S15 Table. Immunological signature gene sets enriched in HIV-1-infected individuals after a short period of ART (input genes that do not interact with HIV-1)
ID & Description	GeneRatio	BgRatio	pvalue	p.adjust	qvalue	geneID	Count
GSE6259_BCELL_VS_CD8_TCELL_DN	7/78	198/21355	8.02299410035827e-06	0.0121675351664232	0.0109183799825664	284611/84961/84458/10403/54870/9693/7443	7
GSE10325_CD4_TCELL_VS_MYELOID_UP	7/78	199/21355	8.29133571817594e-06	0.0121675351664232	0.0109183799825664	23059/1606/399665/3707/5775/5900/10055	7
GSE26928_NAIVE_VS_CENT_MEMORY_CD4_TCELL_UP	6/78	192/21355	7.3311180342145e-05	0.0269476626259598	0.0241811357984942	3707/259283/196074/7182/114804/9797	6
GSE12366_GC_BCELL_VS_PLASMA_CELL_UP	6/78	197/21355	8.44849955571613e-05	0.0269476626259598	0.0241811357984942	284611/84458/55421/10055/259230/7443	6
GSE3982_MAST_CELL_VS_CENT_MEMORY_CD4_TCELL_DN	6/78	198/21355	8.68744331026863e-05	0.0269476626259598	0.0241811357984942	29123/83478/23059/23499/5775/29761	6
GSE10325_LUPUS_CD4_TCELL_VS_LUPUS_BCELL_UP	6/78	199/21355	8.9317430948837e-05	0.0269476626259598	0.0241811357984942	23059/1606/399665/3707/5775/9797	6
GSE13411_SWITCHED_MEMORY_BCELL_VS_PLASMA_CELL_UP	6/78	200/21355	9.18148641429637e-05	0.0269476626259598	0.0241811357984942	83478/1606/23515/10464/259230/9712	6
GSE17721_0.5H_VS_12H_GARDIQUIMOD_BMDC_DN	6/78	200/21355	9.18148641429637e-05	0.0269476626259598	0.0241811357984942	1606/3707/23515/5933/57410/9889	6
GSE24210_CTRL_VS_IL35_TREATED_TCONV_CD4_TCELL_UP	6/78	200/21355	9.18148641429637e-05	0.0269476626259598	0.0241811357984942	246175/399665/2175/84458/23515/9712	6
GSE39820_CTRL_VS_TGFBETA3_IL6_IL23A_CD4_TCELL_UP	6/78	200/21355	9.18148641429637e-05	0.0269476626259598	0.0241811357984942	50807/9851/23515/51455/22908/259230	6
A table list, including ID & Description, GeneRatio, BgRatio, p value, adjusted p value, q value, and gene ID of each immunological signature gene sets enriched by employing over-representation analysis with intact provirus-targeted genes that were not reported to interact with HIV-1; the genes were retrieved from HIV-1-infected individuals subjected to a short period of ART.
