## Supplemental Tables for "The dynamic linkage between intact provirus integration sites and the host functional genome property alongside HIV-1 infections associated with antiretroviral therapy": S16 Table.xlsx

### Sheet: 工作表 1 - Table 15. Immunological
S16 Table. Immunological signature gene sets enriched in HIV-1-infected individuals after a long period of ART (input genes reported to interact with HIV-1)
ID & Description	GeneRatio	BgRatio	pvalue	p.adjust	qvalue	geneID	Count
GSE10325_LUPUS_CD4_TCELL_VS_LUPUS_MYELOID_UP	7/66	199/21355	2.68571967113835e-06	0.00807608947017567	0.0070405147136628	3655/51176/6777/60468/5533/3560/51735	7
GSE25677_MPL_VS_R848_STIM_BCELL_DN	6/66	181/21355	2.03356338902165e-05	0.00807608947017567	0.0070405147136628	1786/6197/10163/8826/60468/3716	6
GSE26488_CTRL_VS_PEPTIDE_INJECTION_OT2_THYMOCYTE_DN	6/66	183/21355	2.16373361722554e-05	0.00807608947017567	0.0070405147136628	8289/10163/8826/60468/3716/51735	6
GSE10325_CD4_TCELL_VS_BCELL_UP	6/66	198/21355	3.36947212996887e-05	0.00807608947017567	0.0070405147136628	3655/1786/51176/6197/6777/3560	6
GSE5542_UNTREATED_VS_IFNG_TREATED_EPITHELIAL_CELLS_24H_UP	6/66	198/21355	3.36947212996887e-05	0.00807608947017567	0.0070405147136628	4967/6645/8826/6777/23365/3560	6
GSE21774_CD62L_POS_CD56_DIM_VS_CD62L_NEG_CD56_DIM_NK_CELL_UP	6/66	199/21355	3.46587317130115e-05	0.00807608947017567	0.0070405147136628	3655/6197/8826/7409/9466/4026	6
GSE22886_TCELL_VS_BCELL_NAIVE_UP	6/66	199/21355	3.46587317130115e-05	0.00807608947017567	0.0070405147136628	3655/51176/6777/3683/976/9466	6
GSE11961_FOLLICULAR_BCELL_VS_GERMINAL_CENTER_BCELL_DAY40_UP	6/66	200/21355	3.5644783285769e-05	0.00807608947017567	0.0070405147136628	55870/6645/23163/8826/3716/976	6
GSE20715_WT_VS_TLR4_KO_LUNG_UP	6/66	200/21355	3.5644783285769e-05	0.00807608947017567	0.0070405147136628	54815/871/3716/976/4026/51735	6
GSE27786_LIN_NEG_VS_CD4_TCELL_DN	6/66	200/21355	3.5644783285769e-05	0.00807608947017567	0.0070405147136628	10992/10048/6223/3716/3683/3560	6
GSE30083_SP1_VS_SP4_THYMOCYTE_DN	6/66	200/21355	3.5644783285769e-05	0.00807608947017567	0.0070405147136628	3655/6645/148867/5533/3560/976	6
GSE30083_SP2_VS_SP4_THYMOCYTE_DN	6/66	200/21355	3.5644783285769e-05	0.00807608947017567	0.0070405147136628	3655/6645/5533/3560/23443/976	6
GSE339_CD4POS_VS_CD4CD8DN_DC_UP	6/66	200/21355	3.5644783285769e-05	0.00807608947017567	0.0070405147136628	5094/3077/10163/1739/11165/57649	6
GSE360_DC_VS_MAC_L_DONOVANI_DN	6/66	200/21355	3.5644783285769e-05	0.00807608947017567	0.0070405147136628	8065/6197/6613/3683/7409/23443	6
NAKAYA_PBMC_FLUARIX_FLUVIRIN_AGE_18_50YO_CORRELATED_WITH_HAI_28DY_RESPONSE_AT_3DY_NEGATIVE	7/66	364/21355	0.000129548707994819	0.0254674793480459	0.0222018544658248	3655/5094/51176/10163/60468/3716/51735	7
GSE3920_IFNB_VS_IFNG_TREATED_ENDOTHELIAL_CELL_UP	5/66	167/21355	0.000167468038355863	0.0254674793480459	0.0222018544658248	51176/6223/8705/4700/79801	5
GSE37301_MULTIPOTENT_PROGENITOR_VS_COMMON_LYMPHOID_PROGENITOR_UP	5/66	168/21355	0.00017219624019291	0.0254674793480459	0.0222018544658248	3655/51176/3716/7818/4700	5
QI_PBMC_ZOSTAVAX_AGE_50_75YO_CORRELATED_WITH_CONTRACTION_OF_VZV_SPECIFIC_T_CELLS_PEAK_TO_28DY_AT_1DYPOSITIVE	6/66	294/21355	0.000293988003412791	0.0254674793480459	0.0222018544658248	5094/8289/3716/976/79801/23013	6
GSE10325_LUPUS_BCELL_VS_LUPUS_MYELOID_UP	5/66	195/21355	0.00034315932847775	0.0254674793480459	0.0222018544658248	6929/64783/60468/5533/51460	5
GSE13411_NAIVE_BCELL_VS_PLASMA_CELL_UP	5/66	196/21355	0.000351309275600343	0.0254674793480459	0.0222018544658248	5976/60468/976/9466/11165	5
GSE11057_NAIVE_VS_MEMORY_CD4_TCELL_DN	5/66	198/21355	0.000368048300228715	0.0254674793480459	0.0222018544658248	4967/196/8826/3560/4026	5
GSE13411_IGM_MEMORY_BCELL_VS_PLASMA_CELL_UP	5/66	198/21355	0.000368048300228715	0.0254674793480459	0.0222018544658248	10163/5976/6777/60468/11165	5
GSE13738_RESTING_VS_BYSTANDER_ACTIVATED_CD4_TCELL_DN	5/66	198/21355	0.000368048300228715	0.0254674793480459	0.0222018544658248	10048/3560/976/4026/4700	5
GSE29618_LAIV_VS_TIV_FLU_VACCINE_DAY7_MONOCYTE_UP	5/66	198/21355	0.000368048300228715	0.0254674793480459	0.0222018544658248	5094/26528/23163/2035/9466	5
GSE10325_LUPUS_CD4_TCELL_VS_LUPUS_BCELL_UP	5/66	199/21355	0.000376640814881181	0.0254674793480459	0.0222018544658248	3655/1786/51176/6777/51735	5
GSE11057_NAIVE_VS_CENT_MEMORY_CD4_TCELL_DN	5/66	199/21355	0.000376640814881181	0.0254674793480459	0.0222018544658248	4967/196/8826/4363/4026	5
GSE11924_TFH_VS_TH1_CD4_TCELL_UP	5/66	199/21355	0.000376640814881181	0.0254674793480459	0.0222018544658248	8826/405/10096/8705/51735	5
GSE12366_PLASMA_CELL_VS_NAIVE_BCELL_DN	5/66	199/21355	0.000376640814881181	0.0254674793480459	0.0222018544658248	8289/6197/10163/405/10096	5
GSE1460_INTRATHYMIC_T_PROGENITOR_VS_CD4_THYMOCYTE_DN	5/66	199/21355	0.000376640814881181	0.0254674793480459	0.0222018544658248	60468/3716/7409/3560/9466	5
GSE22886_NAIVE_CD8_TCELL_VS_MONOCYTE_UP	5/66	199/21355	0.000376640814881181	0.0254674793480459	0.0222018544658248	3655/51176/60468/3560/51735	5
GSE22886_NAIVE_VS_MEMORY_TCELL_DN	5/66	199/21355	0.000376640814881181	0.0254674793480459	0.0222018544658248	196/54815/26528/6777/6613	5
GSE25087_TREG_VS_TCONV_ADULT_UP	5/66	199/21355	0.000376640814881181	0.0254674793480459	0.0222018544658248	196/6645/8826/4363/3560	5
GSE26495_NAIVE_VS_PD1LOW_CD8_TCELL_DN	5/66	199/21355	0.000376640814881181	0.0254674793480459	0.0222018544658248	6645/3683/3560/4026/4277	5
GSE3982_NEUTROPHIL_VS_NKCELL_UP	5/66	199/21355	0.000376640814881181	0.0254674793480459	0.0222018544658248	23476/7251/5976/10096/976	5
GSE40273_GATA1_KO_VS_WT_TREG_DN	5/66	199/21355	0.000376640814881181	0.0254674793480459	0.0222018544658248	196/60468/3716/9466/4026	5
GSE5542_UNTREATED_VS_IFNA_TREATED_EPITHELIAL_CELLS_6H_UP	5/66	199/21355	0.000376640814881181	0.0254674793480459	0.0222018544658248	4967/8826/6777/3560/57649	5
GSE15330_WT_VS_IKAROS_KO_GRANULOCYTE_MONOCYTE_PROGENITOR_DN	5/66	200/21355	0.000385384302870808	0.0254674793480459	0.0222018544658248	54815/6777/5533/3560/4026	5
GSE17721_0.5H_VS_24H_CPG_BMDC_UP	5/66	200/21355	0.000385384302870808	0.0254674793480459	0.0222018544658248	3655/6197/6223/128866/976	5
GSE17721_0.5H_VS_24H_GARDIQUIMOD_BMDC_DN	5/66	200/21355	0.000385384302870808	0.0254674793480459	0.0222018544658248	8726/23365/3716/7409/51460	5
GSE23568_CTRL_VS_ID3_TRANSDUCED_CD8_TCELL_UP	5/66	200/21355	0.000385384302870808	0.0254674793480459	0.0222018544658248	3655/55870/10048/976/9466	5
GSE2770_UNTREATED_VS_IL12_TREATED_ACT_CD4_TCELL_2H_UP	5/66	200/21355	0.000385384302870808	0.0254674793480459	0.0222018544658248	6873/8826/6777/3716/23604	5
GSE360_L_DONOVANI_VS_B_MALAYI_LOW_DOSE_DC_DN	5/66	200/21355	0.000385384302870808	0.0254674793480459	0.0222018544658248	5094/6197/3683/7409/23443	5
GSE39152_CD103_NEG_VS_POS_MEMORY_CD8_TCELL_DN	5/66	200/21355	0.000385384302870808	0.0254674793480459	0.0222018544658248	196/405/4363/8705/4026	5
GSE43955_TH0_VS_TGFB_IL6_IL23_TH17_ACT_CD4_TCELL_52H_DN	5/66	200/21355	0.000385384302870808	0.0254674793480459	0.0222018544658248	3077/6645/64783/128866/7409	5
GSE43955_TH0_VS_TGFB_IL6_TH17_ACT_CD4_TCELL_60H_UP	5/66	200/21355	0.000385384302870808	0.0254674793480459	0.0222018544658248	6197/7251/10163/4363/976	5
GSE5589_UNSTIM_VS_45MIN_LPS_AND_IL10_STIM_MACROPHAGE_UP	5/66	200/21355	0.000385384302870808	0.0254674793480459	0.0222018544658248	23476/8726/10048/6891/976	5
GSE6674_CPG_VS_PL2_3_STIM_BCELL_DN	5/66	200/21355	0.000385384302870808	0.0254674793480459	0.0222018544658248	196/23476/26528/4363/3560	5
GSE9037_CTRL_VS_LPS_4H_STIM_BMDM_DN	5/66	200/21355	0.000385384302870808	0.0254674793480459	0.0222018544658248	7251/5533/3683/6891/51460	5
NAKAYA_PLASMACYTOID_DENDRITIC_CELL_FLUARIX_FLUVIRIN_AGE_18_50YO_7DY_UP	5/66	219/21355	0.000582555409520673	0.0377115461020321	0.0328758981914244	5094/8826/405/1739/23013	5
A table list, including ID & Description, GeneRatio, BgRatio, p value, adjusted p value, q value, and gene ID of each immunological signature gene sets enriched by employing over-representation analysis with intact provirus-targeted genes that were reported to interact with HIV-1; the genes were retrieved from HIV-1-infected individuals subjected to a long period of ART.
