## Supplemental Tables for "The dynamic linkage between intact provirus integration sites and the host functional genome property alongside HIV-1 infections associated with antiretroviral therapy": S17 Table.xlsx

### Sheet: 工作表 1 - msigdb_long_NOT_inter_h
S17 Table. Immunological signature gene sets enriched in HIV-1-infected individuals after a long period of ART (input genes that do not interact with HIV-1)
ID & Description	GeneRatio	BgRatio	pvalue	p.adjust	qvalue	geneID	Count
GSE21546_WT_VS_SAP1A_KO_AND_ELK1_KO_DP_THYMOCYTES_DN	8/103	200/21355	5.71731889250054e-06	0.0203593725761944	0.0193004649349992	54165/23048/10129/26065/7798/65979/1911/26207	8
GSE7768_OVA_ALONE_VS_OVA_WITH_LPS_IMMUNIZED_MOUSE_WHOLE_SPLEEN_6H_DN	7/103	170/21355	1.86698002237633e-05	0.0303369519594359	0.028759102243282	10767/59269/255231/4795/9693/117584/23102	7
GSE6092_IFNG_VS_IFNG_AND_B_BURGDORFERI_INF_ENDOTHELIAL_CELL_UP	7/103	180/21355	2.6972e-05	0.0303369519594359	0.028759102243282	8832/8672/56204/10129/23303/5305/23112	7
GSE11057_EFF_MEM_VS_CENT_MEM_CD4_TCELL_DN	7/103	188/21355	3.56191605226979e-05	0.0303369519594359	0.028759102243282	22866/10144/753/23077/10055/9736/26036	7
GSE22886_NAIVE_CD4_TCELL_VS_12H_ACT_TH1_UP	7/103	199/21355	5.1115336073186e-05	0.0303369519594359	0.028759102243282	23048/26065/23077/1911/23064/55187/23355	7
GSE23505_UNTREATED_VS_4DAY_IL6_IL1_TGFB_TREATED_CD4_TCELL_UP	7/103	199/21355	5.1115336073186e-05	0.0303369519594359	0.028759102243282	50650/10767/59269/255231/1954/9736/84937	7
A table list, including ID & Description, GeneRatio, BgRatio, p value, adjusted p value, q value, and gene ID of each immunological signature gene sets enriched by employing over-representation analysis with intact provirus-targeted genes that were not reported to interact with HIV-1; the genes were retrieved from HIV-1-infected individuals subjected to a long period of ART.
